# Humic substances mitigate adverse effects of elevated temperature with potentially critical repercussions for coral reef resilience

**DOI:** 10.1101/2023.04.14.536861

**Authors:** T.M. Stuij, D.F.R. Cleary, N.J. de Voogd, R.J.M. Rocha, A.R.M. Polonia, D.A.M. Silva, J.C. Frommlet, A. Louvado, Y. M. Huang, N. van der Windt, N.C.M. Gomes

**Affiliations:** Centre for Environmental and Marine Studies (CESAM) and Department of Biology, University of Aveiro, Aveiro, Portugal; Naturalis Biodiversity Center, Leiden, The Netherlands; Institute of Environmental Sciences (CML), Leiden University, Leiden, The Netherlands; Penghu University of Science and Technology, Magong, Taiwan

**Keywords:** bacterial communities, microbes, terrestrial organic matter, climate change, ENSO, coastal tropical coral reefs, *Montipora digitata*, *Montipora capricornis*, *Sarcophyton glaucum*, *Chondrilla* sp

## Abstract

Previous observational studies have suggested that terrestrially-derived compounds, most notably humic substances (HS) can protect coral reefs from thermal stress. No study hitherto has, however, tested this hypothesis. In the present study, we used a randomised-controlled microcosm setup to test to what extent HS are able to mitigate the adverse effects of elevated temperature and intense UVB radiation on coral photosynthetic activity, and environmental and host-associated bacterial ercommunities. Our results clearly demonstrate a significant protective effect of HS. Corals in HS-supplemented microcosms had significantly higher photosynthetic activities than those in microcosms subjected to elevated heat and intense UVB radiation. Our results, furthermore, showed that coral reef organisms in HS-supplemented microcosms contained unique bacterial communities enriched with known groups of potentially beneficial bacteria. Our findings have significant repercussions for reef resilience in the face of increasing climate-induced stressors and highlight the importance of restoring coastal forests and the land-sea interface in order to protect coral reefs.
