## supplementary table 1 for "Humic substances mitigate adverse effects of elevated temperature with potentially critical repercussions for coral reef resilience"

### Sheet: Supp_table_1_samplemetadata
Humic substances mitigate adverse effects of elevated temperature with potentially critical repercussions for coral reef resilience T.M. Stuij*, D.F.R. Cleary*, N.J. de Voogd*, R.J.M. Rocha, A.R.M. Polonia, D.A.M. Silva, J.C. Frommlet, A. Louvado, Y. M. Huang, N. van der Windt, N.C.M. Gomes* Published in: XXX *Corresponding authors: email addresses: tamarastuij@ua.pt (T.M. Stuij), cleary@ua.pt (D…
Supplementary table 1 Sample metadata
SampleID	Biotope_full	Temp	UVB	Humic	Microcosm	Country	Site	Location	Live	Stat	Include	Date	Phylum	Class	Order	Family	Species	Auth	Notes
CSA	Sterilized commercial sediment	NA	NA	NA	NA	Portugal	Aveiro	Aveiro	No	No	No	2021-03-10	NA	NA	NA	NA	NA		Sterilized sand preserved in alcohol
SSBC	Extraction blank	NA	NA	NA	NA	Portugal	Aveiro	Aveiro	No	No	No	2021-04-28	NA	NA	NA	NA	NA
WaBC	Extraction blank	NA	NA	NA	NA	Portugal	Aveiro	Aveiro	No	No	No	2021-05-10	NA	NA	NA	NA	NA
THBC	Extraction blank	NA	NA	NA	NA	Portugal	Aveiro	Aveiro	No	No	No	2021-05-10	NA	NA	NA	NA	NA
TDBC	Extraction blank	NA	NA	NA	NA	Portugal	Aveiro	Aveiro	No	No	No	2021-05-10	NA	NA	NA	NA	NA
TCBC	Extraction blank	NA	NA	NA	NA	Portugal	Aveiro	Aveiro	No	No	No	2021-05-17	NA	NA	NA	NA	NA
NC1	Sequencing blank	NC	NC	NC	NC	Portugal	Aveiro	Aveiro	No	No	No	2021-08-10	NA	NA	NA	NA	NA
NC3	Sequencing blank	NC	NC	NC	NC	Portugal	Aveiro	Aveiro	No	No	No	2021-08-10	NA	NA	NA	NA	NA
NC2	Sequencing blank	NC	NC	NC	NC	Portugal	Aveiro	Aveiro	No	No	No	2021-08-10	NA	NA	NA	NA	NA
TH3_08	Chondrilla_sp	NoT	NoV	Hum	8	Portugal	Aveiro	Aveiro	Yes	Yes	Yes	2021-04-13	Porifera	Demospongiae	Chondrillida	Chondrillidae	Chondrilla sp.	Schmidt, 1862
TH3_16	Chondrilla_sp	NoT	NoV	Hum	16	Portugal	Aveiro	Aveiro	Yes	Yes	Yes	2021-04-13	Porifera	Demospongiae	Chondrillida	Chondrillidae	Chondrilla sp.	Schmidt, 1862
TH3_22	Chondrilla_sp	NoT	NoV	Hum	22	Portugal	Aveiro	Aveiro	Yes	Yes	Yes	2021-04-13	Porifera	Demospongiae	Chondrillida	Chondrillidae	Chondrilla sp.	Schmidt, 1862
TH3_26	Chondrilla_sp	NoT	NoV	Hum	26	Portugal	Aveiro	Aveiro	Yes	Yes	Yes	2021-04-13	Porifera	Demospongiae	Chondrillida	Chondrillidae	Chondrilla sp.	Schmidt, 1862
TH3_05	Chondrilla_sp	NoT	NoV	NoH	5	Portugal	Aveiro	Aveiro	Yes	Yes	Yes	2021-04-13	Porifera	Demospongiae	Chondrillida	Chondrillidae	Chondrilla sp.	Schmidt, 1862
TH3_13	Chondrilla_sp	NoT	NoV	NoH	13	Portugal	Aveiro	Aveiro	Yes	Yes	Yes	2021-04-13	Porifera	Demospongiae	Chondrillida	Chondrillidae	Chondrilla sp.	Schmidt, 1862
TH3_24	Chondrilla_sp	NoT	NoV	NoH	24	Portugal	Aveiro	Aveiro	Yes	Yes	Yes	2021-04-13	Porifera	Demospongiae	Chondrillida	Chondrillidae	Chondrilla sp.	Schmidt, 1862
TH3_25	Chondrilla_sp	NoT	NoV	NoH	25	Portugal	Aveiro	Aveiro	Yes	Yes	Yes	2021-04-13	Porifera	Demospongiae	Chondrillida	Chondrillidae	Chondrilla sp.	Schmidt, 1862
TH3_14	Chondrilla_sp	NoT	UVB	Hum	14	Portugal	Aveiro	Aveiro	Yes	Yes	Yes	2021-04-13	Porifera	Demospongiae	Chondrillida	Chondrillidae	Chondrilla sp.	Schmidt, 1862
TH3_21	Chondrilla_sp	NoT	UVB	Hum	21	Portugal	Aveiro	Aveiro	Yes	Yes	Yes	2021-04-13	Porifera	Demospongiae	Chondrillida	Chondrillidae	Chondrilla sp.	Schmidt, 1862
TH3_27	Chondrilla_sp	NoT	UVB	Hum	27	Portugal	Aveiro	Aveiro	Yes	Yes	Yes	2021-04-13	Porifera	Demospongiae	Chondrillida	Chondrillidae	Chondrilla sp.	Schmidt, 1862
TH3_06	Chondrilla_sp	NoT	UVB	Hum	6	Portugal	Aveiro	Aveiro	Yes	Yes	Yes	2021-04-13	Porifera	Demospongiae	Chondrillida	Chondrillidae	Chondrilla sp.	Schmidt, 1862
TH3_07	Chondrilla_sp	NoT	UVB	NoH	7	Portugal	Aveiro	Aveiro	Yes	Yes	Yes	2021-04-13	Porifera	Demospongiae	Chondrillida	Chondrillidae	Chondrilla sp.	Schmidt, 1862
TH3_15	Chondrilla_sp	NoT	UVB	NoH	15	Portugal	Aveiro	Aveiro	Yes	Yes	Yes	2021-04-13	Porifera	Demospongiae	Chondrillida	Chondrillidae	Chondrilla sp.	Schmidt, 1862
TH3_23	Chondrilla_sp	NoT	UVB	NoH	23	Portugal	Aveiro	Aveiro	Yes	Yes	Yes	2021-04-13	Porifera	Demospongiae	Chondrillida	Chondrillidae	Chondrilla sp.	Schmidt, 1862
TH3_28	Chondrilla_sp	NoT	UVB	NoH	28	Portugal	Aveiro	Aveiro	Yes	Yes	Yes	2021-04-13	Porifera	Demospongiae	Chondrillida	Chondrillidae	Chondrilla sp.	Schmidt, 1862
TH3_02	Chondrilla_sp	Tem	NoV	Hum	2	Portugal	Aveiro	Aveiro	Yes	Yes	Yes	2021-04-13	Porifera	Demospongiae	Chondrillida	Chondrillidae	Chondrilla sp.	Schmidt, 1862
TH3_12	Chondrilla_sp	Tem	NoV	Hum	12	Portugal	Aveiro	Aveiro	Yes	Yes	Yes	2021-04-13	Porifera	Demospongiae	Chondrillida	Chondrillidae	Chondrilla sp.	Schmidt, 1862
TH3_18	Chondrilla_sp	Tem	NoV	Hum	18	Portugal	Aveiro	Aveiro	Yes	Yes	Yes	2021-04-13	Porifera	Demospongiae	Chondrillida	Chondrillidae	Chondrilla sp.	Schmidt, 1862
TH3_30	Chondrilla_sp	Tem	NoV	Hum	30	Portugal	Aveiro	Aveiro	Yes	Yes	Yes	2021-04-13	Porifera	Demospongiae	Chondrillida	Chondrillidae	Chondrilla sp.	Schmidt, 1862
TH3_03	Chondrilla_sp	Tem	NoV	NoH	3	Portugal	Aveiro	Aveiro	Yes	Yes	Yes	2021-04-13	Porifera	Demospongiae	Chondrillida	Chondrillidae	Chondrilla sp.	Schmidt, 1862
TH3_09	Chondrilla_sp	Tem	NoV	NoH	9	Portugal	Aveiro	Aveiro	Yes	Yes	Yes	2021-04-13	Porifera	Demospongiae	Chondrillida	Chondrillidae	Chondrilla sp.	Schmidt, 1862
TH3_20	Chondrilla_sp	Tem	NoV	NoH	20	Portugal	Aveiro	Aveiro	Yes	Yes	Yes	2021-04-13	Porifera	Demospongiae	Chondrillida	Chondrillidae	Chondrilla sp.	Schmidt, 1862
TH3_29	Chondrilla_sp	Tem	NoV	NoH	29	Portugal	Aveiro	Aveiro	Yes	Yes	Yes	2021-04-13	Porifera	Demospongiae	Chondrillida	Chondrillidae	Chondrilla sp.	Schmidt, 1862
TH3_01	Chondrilla_sp	Tem	UVB	Hum	1	Portugal	Aveiro	Aveiro	Yes	Yes	Yes	2021-04-13	Porifera	Demospongiae	Chondrillida	Chondrillidae	Chondrilla sp.	Schmidt, 1862
TH3_11	Chondrilla_sp	Tem	UVB	Hum	11	Portugal	Aveiro	Aveiro	Yes	Yes	Yes	2021-04-13	Porifera	Demospongiae	Chondrillida	Chondrillidae	Chondrilla sp.	Schmidt, 1862
TH3_17	Chondrilla_sp	Tem	UVB	Hum	17	Portugal	Aveiro	Aveiro	Yes	Yes	Yes	2021-04-13	Porifera	Demospongiae	Chondrillida	Chondrillidae	Chondrilla sp.	Schmidt, 1862
TH3_31	Chondrilla_sp	Tem	UVB	Hum	31	Portugal	Aveiro	Aveiro	Yes	Yes	Yes	2021-04-13	Porifera	Demospongiae	Chondrillida	Chondrillidae	Chondrilla sp.	Schmidt, 1862
TH3_04	Chondrilla_sp	Tem	UVB	NoH	4	Portugal	Aveiro	Aveiro	Yes	Yes	Yes	2021-04-13	Porifera	Demospongiae	Chondrillida	Chondrillidae	Chondrilla sp.	Schmidt, 1862
TH3_10	Chondrilla_sp	Tem	UVB	NoH	10	Portugal	Aveiro	Aveiro	Yes	Yes	Yes	2021-04-13	Porifera	Demospongiae	Chondrillida	Chondrillidae	Chondrilla sp.	Schmidt, 1862
TH3_19	Chondrilla_sp	Tem	UVB	NoH	19	Portugal	Aveiro	Aveiro	Yes	Yes	Yes	2021-04-13	Porifera	Demospongiae	Chondrillida	Chondrillidae	Chondrilla sp.	Schmidt, 1862
TH3_32	Chondrilla_sp	Tem	UVB	NoH	32	Portugal	Aveiro	Aveiro	Yes	Yes	Yes	2021-04-13	Porifera	Demospongiae	Chondrillida	Chondrillidae	Chondrilla sp.	Schmidt, 1862
TC3_08	Monitpora_Capricornis	NoT	NoV	Hum	8	Portugal	Aveiro	Aveiro	Yes	Yes	Yes	2021-04-13	Cnidaria	Hexacorallia	Scleractinia	Acroporidae	Monitpora capricornis	Veron, 1985
TC3_16	Monitpora_Capricornis	NoT	NoV	Hum	16	Portugal	Aveiro	Aveiro	Yes	Yes	Yes	2021-04-13	Cnidaria	Hexacorallia	Scleractinia	Acroporidae	Monitpora capricornis	Veron, 1985
TC3_22	Monitpora_Capricornis	NoT	NoV	Hum	22	Portugal	Aveiro	Aveiro	Yes	Yes	Yes	2021-04-13	Cnidaria	Hexacorallia	Scleractinia	Acroporidae	Monitpora capricornis	Veron, 1985
TC3_26	Monitpora_Capricornis	NoT	NoV	Hum	26	Portugal	Aveiro	Aveiro	Yes	Yes	Yes	2021-04-13	Cnidaria	Hexacorallia	Scleractinia	Acroporidae	Monitpora capricornis	Veron, 1985
TC3_05	Monitpora_Capricornis	NoT	NoV	NoH	5	Portugal	Aveiro	Aveiro	Yes	Yes	Yes	2021-04-13	Cnidaria	Hexacorallia	Scleractinia	Acroporidae	Monitpora capricornis	Veron, 1985
TC3_13	Monitpora_Capricornis	NoT	NoV	NoH	13	Portugal	Aveiro	Aveiro	Yes	Yes	Yes	2021-04-13	Cnidaria	Hexacorallia	Scleractinia	Acroporidae	Monitpora capricornis	Veron, 1985
TC3_24	Monitpora_Capricornis	NoT	NoV	NoH	24	Portugal	Aveiro	Aveiro	Yes	Yes	Yes	2021-04-13	Cnidaria	Hexacorallia	Scleractinia	Acroporidae	Monitpora capricornis	Veron, 1985
TC3_25	Monitpora_Capricornis	NoT	NoV	NoH	25	Portugal	Aveiro	Aveiro	Yes	Yes	Yes	2021-04-13	Cnidaria	Hexacorallia	Scleractinia	Acroporidae	Monitpora capricornis	Veron, 1985
TC3_06	Monitpora_Capricornis	NoT	UVB	Hum	6	Portugal	Aveiro	Aveiro	Yes	Yes	Yes	2021-04-13	Cnidaria	Hexacorallia	Scleractinia	Acroporidae	Monitpora capricornis	Veron, 1985
TC3_14	Monitpora_Capricornis	NoT	UVB	Hum	14	Portugal	Aveiro	Aveiro	Yes	Yes	Yes	2021-04-13	Cnidaria	Hexacorallia	Scleractinia	Acroporidae	Monitpora capricornis	Veron, 1985
TC3_21	Monitpora_Capricornis	NoT	UVB	Hum	21	Portugal	Aveiro	Aveiro	Yes	Yes	Yes	2021-04-13	Cnidaria	Hexacorallia	Scleractinia	Acroporidae	Monitpora capricornis	Veron, 1985
TC3_27	Monitpora_Capricornis	NoT	UVB	Hum	27	Portugal	Aveiro	Aveiro	Yes	Yes	Yes	2021-04-13	Cnidaria	Hexacorallia	Scleractinia	Acroporidae	Monitpora capricornis	Veron, 1985
TC3_07	Monitpora_Capricornis	NoT	UVB	NoH	7	Portugal	Aveiro	Aveiro	Yes	Yes	Yes	2021-04-13	Cnidaria	Hexacorallia	Scleractinia	Acroporidae	Monitpora capricornis	Veron, 1985
TC3_15	Monitpora_Capricornis	NoT	UVB	NoH	15	Portugal	Aveiro	Aveiro	Yes	Yes	Yes	2021-04-13	Cnidaria	Hexacorallia	Scleractinia	Acroporidae	Monitpora capricornis	Veron, 1985
TC3_23	Monitpora_Capricornis	NoT	UVB	NoH	23	Portugal	Aveiro	Aveiro	Yes	Yes	Yes	2021-04-13	Cnidaria	Hexacorallia	Scleractinia	Acroporidae	Monitpora capricornis	Veron, 1985
TC3_28	Monitpora_Capricornis	NoT	UVB	NoH	28	Portugal	Aveiro	Aveiro	Yes	Yes	Yes	2021-04-13	Cnidaria	Hexacorallia	Scleractinia	Acroporidae	Monitpora capricornis	Veron, 1985
TC3_02	Monitpora_Capricornis	Tem	NoV	Hum	2	Portugal	Aveiro	Aveiro	No	No	No	2021-04-13	Cnidaria	Hexacorallia	Scleractinia	Acroporidae	Monitpora capricornis	Veron, 1985
TC3_12	Monitpora_Capricornis	Tem	NoV	Hum	12	Portugal	Aveiro	Aveiro	Yes	Yes	Yes	2021-04-13	Cnidaria	Hexacorallia	Scleractinia	Acroporidae	Monitpora capricornis	Veron, 1985
TC3_18	Monitpora_Capricornis	Tem	NoV	Hum	18	Portugal	Aveiro	Aveiro	Yes	Yes	Yes	2021-04-13	Cnidaria	Hexacorallia	Scleractinia	Acroporidae	Monitpora capricornis	Veron, 1985
TC3_30	Monitpora_Capricornis	Tem	NoV	Hum	30	Portugal	Aveiro	Aveiro	Yes	Yes	Yes	2021-04-13	Cnidaria	Hexacorallia	Scleractinia	Acroporidae	Monitpora capricornis	Veron, 1985
TC3_03	Monitpora_Capricornis	Tem	NoV	NoH	3	Portugal	Aveiro	Aveiro	Yes	Yes	Yes	2021-04-13	Cnidaria	Hexacorallia	Scleractinia	Acroporidae	Monitpora capricornis	Veron, 1985
TC3_09	Monitpora_Capricornis	Tem	NoV	NoH	9	Portugal	Aveiro	Aveiro	Yes	Yes	Yes	2021-04-13	Cnidaria	Hexacorallia	Scleractinia	Acroporidae	Monitpora capricornis	Veron, 1985
TC3_20	Monitpora_Capricornis	Tem	NoV	NoH	20	Portugal	Aveiro	Aveiro	Yes	Yes	Yes	2021-04-13	Cnidaria	Hexacorallia	Scleractinia	Acroporidae	Monitpora capricornis	Veron, 1985
TC3_29	Monitpora_Capricornis	Tem	NoV	NoH	29	Portugal	Aveiro	Aveiro	Yes	Yes	Yes	2021-04-13	Cnidaria	Hexacorallia	Scleractinia	Acroporidae	Monitpora capricornis	Veron, 1985
TC3_01	Monitpora_Capricornis	Tem	UVB	Hum	1	Portugal	Aveiro	Aveiro	Yes	Yes	Yes	2021-04-13	Cnidaria	Hexacorallia	Scleractinia	Acroporidae	Monitpora capricornis	Veron, 1985
TC3_11	Monitpora_Capricornis	Tem	UVB	Hum	11	Portugal	Aveiro	Aveiro	Yes	Yes	Yes	2021-04-13	Cnidaria	Hexacorallia	Scleractinia	Acroporidae	Monitpora capricornis	Veron, 1985
TC3_17	Monitpora_Capricornis	Tem	UVB	Hum	17	Portugal	Aveiro	Aveiro	Yes	Yes	Yes	2021-04-13	Cnidaria	Hexacorallia	Scleractinia	Acroporidae	Monitpora capricornis	Veron, 1985
TC3_31	Monitpora_Capricornis	Tem	UVB	Hum	31	Portugal	Aveiro	Aveiro	Yes	Yes	Yes	2021-04-13	Cnidaria	Hexacorallia	Scleractinia	Acroporidae	Monitpora capricornis	Veron, 1985
TC3_04	Monitpora_Capricornis	Tem	UVB	NoH	4	Portugal	Aveiro	Aveiro	Yes	Yes	Yes	2021-04-13	Cnidaria	Hexacorallia	Scleractinia	Acroporidae	Monitpora capricornis	Veron, 1985
TC3_10	Monitpora_Capricornis	Tem	UVB	NoH	10	Portugal	Aveiro	Aveiro	Yes	Yes	Yes	2021-04-13	Cnidaria	Hexacorallia	Scleractinia	Acroporidae	Monitpora capricornis	Veron, 1985
TC3_19	Monitpora_Capricornis	Tem	UVB	NoH	19	Portugal	Aveiro	Aveiro	Yes	Yes	Yes	2021-04-13	Cnidaria	Hexacorallia	Scleractinia	Acroporidae	Monitpora capricornis	Veron, 1985
TC3_32	Monitpora_Capricornis	Tem	UVB	NoH	32	Portugal	Aveiro	Aveiro	Yes	Yes	Yes	2021-04-13	Cnidaria	Hexacorallia	Scleractinia	Acroporidae	Monitpora capricornis	Veron, 1985
TD3_08	Montipora_Digitata	NoT	NoV	Hum	8	Portugal	Aveiro	Aveiro	Yes	Yes	Yes	2021-04-13	Cnidaria	Hexacorallia	Scleractinia	Acroporidae	Montipora digitata	Dana, 1846
TD3_16	Montipora_Digitata	NoT	NoV	Hum	16	Portugal	Aveiro	Aveiro	Yes	Yes	Yes	2021-04-13	Cnidaria	Hexacorallia	Scleractinia	Acroporidae	Montipora digitata	Dana, 1846
TD3_22	Montipora_Digitata	NoT	NoV	Hum	22	Portugal	Aveiro	Aveiro	Yes	Yes	Yes	2021-04-13	Cnidaria	Hexacorallia	Scleractinia	Acroporidae	Montipora digitata	Dana, 1846
TD3_26	Montipora_Digitata	NoT	NoV	Hum	26	Portugal	Aveiro	Aveiro	Yes	Yes	Yes	2021-04-13	Cnidaria	Hexacorallia	Scleractinia	Acroporidae	Montipora digitata	Dana, 1846
TD3_05	Montipora_Digitata	NoT	NoV	NoH	5	Portugal	Aveiro	Aveiro	Yes	Yes	Yes	2021-04-13	Cnidaria	Hexacorallia	Scleractinia	Acroporidae	Montipora digitata	Dana, 1846
TD3_13	Montipora_Digitata	NoT	NoV	NoH	13	Portugal	Aveiro	Aveiro	Yes	Yes	Yes	2021-04-13	Cnidaria	Hexacorallia	Scleractinia	Acroporidae	Montipora digitata	Dana, 1846
TD3_24	Montipora_Digitata	NoT	NoV	NoH	24	Portugal	Aveiro	Aveiro	Yes	Yes	Yes	2021-04-13	Cnidaria	Hexacorallia	Scleractinia	Acroporidae	Montipora digitata	Dana, 1846
TD3_25	Montipora_Digitata	NoT	NoV	NoH	25	Portugal	Aveiro	Aveiro	Yes	Yes	Yes	2021-04-13	Cnidaria	Hexacorallia	Scleractinia	Acroporidae	Montipora digitata	Dana, 1846
TD3_06	Montipora_Digitata	NoT	UVB	Hum	6	Portugal	Aveiro	Aveiro	Yes	Yes	Yes	2021-04-13	Cnidaria	Hexacorallia	Scleractinia	Acroporidae	Montipora digitata	Dana, 1846
TD3_14	Montipora_Digitata	NoT	UVB	Hum	14	Portugal	Aveiro	Aveiro	Yes	Yes	Yes	2021-04-13	Cnidaria	Hexacorallia	Scleractinia	Acroporidae	Montipora digitata	Dana, 1846
TD3_21	Montipora_Digitata	NoT	UVB	Hum	21	Portugal	Aveiro	Aveiro	Yes	Yes	Yes	2021-04-13	Cnidaria	Hexacorallia	Scleractinia	Acroporidae	Montipora digitata	Dana, 1846
TD3_27	Montipora_Digitata	NoT	UVB	Hum	27	Portugal	Aveiro	Aveiro	Yes	Yes	Yes	2021-04-13	Cnidaria	Hexacorallia	Scleractinia	Acroporidae	Montipora digitata	Dana, 1846
TD3_07	Montipora_Digitata	NoT	UVB	NoH	7	Portugal	Aveiro	Aveiro	Yes	Yes	Yes	2021-04-13	Cnidaria	Hexacorallia	Scleractinia	Acroporidae	Montipora digitata	Dana, 1846
TD3_15	Montipora_Digitata	NoT	UVB	NoH	15	Portugal	Aveiro	Aveiro	Yes	Yes	Yes	2021-04-13	Cnidaria	Hexacorallia	Scleractinia	Acroporidae	Montipora digitata	Dana, 1846
TD3_23	Montipora_Digitata	NoT	UVB	NoH	23	Portugal	Aveiro	Aveiro	Yes	Yes	Yes	2021-04-13	Cnidaria	Hexacorallia	Scleractinia	Acroporidae	Montipora digitata	Dana, 1846
TD3_28	Montipora_Digitata	NoT	UVB	NoH	28	Portugal	Aveiro	Aveiro	Yes	Yes	Yes	2021-04-13	Cnidaria	Hexacorallia	Scleractinia	Acroporidae	Montipora digitata	Dana, 1846
TD3_02	Montipora_Digitata	Tem	NoV	Hum	2	Portugal	Aveiro	Aveiro	Yes	Yes	Yes	2021-04-13	Cnidaria	Hexacorallia	Scleractinia	Acroporidae	Montipora digitata	Dana, 1846
TD3_12	Montipora_Digitata	Tem	NoV	Hum	12	Portugal	Aveiro	Aveiro	Yes	Yes	Yes	2021-04-13	Cnidaria	Hexacorallia	Scleractinia	Acroporidae	Montipora digitata	Dana, 1846
TD3_18	Montipora_Digitata	Tem	NoV	Hum	18	Portugal	Aveiro	Aveiro	Yes	Yes	Yes	2021-04-13	Cnidaria	Hexacorallia	Scleractinia	Acroporidae	Montipora digitata	Dana, 1846
TD3_30	Montipora_Digitata	Tem	NoV	Hum	30	Portugal	Aveiro	Aveiro	Yes	Yes	Yes	2021-04-13	Cnidaria	Hexacorallia	Scleractinia	Acroporidae	Montipora digitata	Dana, 1846
TD3_03	Montipora_Digitata	Tem	NoV	NoH	3	Portugal	Aveiro	Aveiro	Yes	Yes	Yes	2021-04-13	Cnidaria	Hexacorallia	Scleractinia	Acroporidae	Montipora digitata	Dana, 1846
TD3_09	Montipora_Digitata	Tem	NoV	NoH	9	Portugal	Aveiro	Aveiro	Yes	Yes	Yes	2021-04-13	Cnidaria	Hexacorallia	Scleractinia	Acroporidae	Montipora digitata	Dana, 1846
TD3_20	Montipora_Digitata	Tem	NoV	NoH	20	Portugal	Aveiro	Aveiro	Yes	Yes	Yes	2021-04-13	Cnidaria	Hexacorallia	Scleractinia	Acroporidae	Montipora digitata	Dana, 1846
TD3_29	Montipora_Digitata	Tem	NoV	NoH	29	Portugal	Aveiro	Aveiro	Yes	Yes	Yes	2021-04-13	Cnidaria	Hexacorallia	Scleractinia	Acroporidae	Montipora digitata	Dana, 1846
TD3_01	Montipora_Digitata	Tem	UVB	Hum	1	Portugal	Aveiro	Aveiro	Yes	Yes	Yes	2021-04-13	Cnidaria	Hexacorallia	Scleractinia	Acroporidae	Montipora digitata	Dana, 1846
TD3_11	Montipora_Digitata	Tem	UVB	Hum	11	Portugal	Aveiro	Aveiro	Yes	Yes	Yes	2021-04-13	Cnidaria	Hexacorallia	Scleractinia	Acroporidae	Montipora digitata	Dana, 1846
TD3_17	Montipora_Digitata	Tem	UVB	Hum	17	Portugal	Aveiro	Aveiro	Yes	Yes	Yes	2021-04-13	Cnidaria	Hexacorallia	Scleractinia	Acroporidae	Montipora digitata	Dana, 1846
TD3_31	Montipora_Digitata	Tem	UVB	Hum	31	Portugal	Aveiro	Aveiro	Yes	Yes	Yes	2021-04-13	Cnidaria	Hexacorallia	Scleractinia	Acroporidae	Montipora digitata	Dana, 1846
TD3_04	Montipora_Digitata	Tem	UVB	NoH	4	Portugal	Aveiro	Aveiro	Yes	Yes	Yes	2021-04-13	Cnidaria	Hexacorallia	Scleractinia	Acroporidae	Montipora digitata	Dana, 1846
TD3_10	Montipora_Digitata	Tem	UVB	NoH	10	Portugal	Aveiro	Aveiro	Yes	Yes	Yes	2021-04-13	Cnidaria	Hexacorallia	Scleractinia	Acroporidae	Montipora digitata	Dana, 1846
TD3_19	Montipora_Digitata	Tem	UVB	NoH	19	Portugal	Aveiro	Aveiro	Yes	Yes	Yes	2021-04-13	Cnidaria	Hexacorallia	Scleractinia	Acroporidae	Montipora digitata	Dana, 1846
TD3_32	Montipora_Digitata	Tem	UVB	NoH	32	Portugal	Aveiro	Aveiro	Yes	Yes	Yes	2021-04-13	Cnidaria	Hexacorallia	Scleractinia	Acroporidae	Montipora digitata	Dana, 1846
TG3_08	Sarcophyton_Glaucum	NoT	NoV	Hum	8	Portugal	Aveiro	Aveiro	Yes	Yes	Yes	2021-04-13	Cnidaria	Octocorallia	Alcyonacea	Alcyoniidae	Sarcophyton glaucum	(Quoy & Gaimard	1833)
TG3_16	Sarcophyton_Glaucum	NoT	NoV	Hum	16	Portugal	Aveiro	Aveiro	Yes	Yes	Yes	2021-04-13	Cnidaria	Octocorallia	Alcyonacea	Alcyoniidae	Sarcophyton glaucum	(Quoy & Gaimard	1833)
TG3_22	Sarcophyton_Glaucum	NoT	NoV	Hum	22	Portugal	Aveiro	Aveiro	Yes	Yes	Yes	2021-04-13	Cnidaria	Octocorallia	Alcyonacea	Alcyoniidae	Sarcophyton glaucum	(Quoy & Gaimard	1833)
TG3_26	Sarcophyton_Glaucum	NoT	NoV	Hum	26	Portugal	Aveiro	Aveiro	Yes	Yes	Yes	2021-04-13	Cnidaria	Octocorallia	Alcyonacea	Alcyoniidae	Sarcophyton glaucum	(Quoy & Gaimard	1833)
TG3_05	Sarcophyton_Glaucum	NoT	NoV	NoH	5	Portugal	Aveiro	Aveiro	Yes	Yes	Yes	2021-04-13	Cnidaria	Octocorallia	Alcyonacea	Alcyoniidae	Sarcophyton glaucum	(Quoy & Gaimard	1833)
TG3_13	Sarcophyton_Glaucum	NoT	NoV	NoH	13	Portugal	Aveiro	Aveiro	Yes	Yes	Yes	2021-04-13	Cnidaria	Octocorallia	Alcyonacea	Alcyoniidae	Sarcophyton glaucum	(Quoy & Gaimard	1833)
TG3_24	Sarcophyton_Glaucum	NoT	NoV	NoH	24	Portugal	Aveiro	Aveiro	Yes	Yes	Yes	2021-04-13	Cnidaria	Octocorallia	Alcyonacea	Alcyoniidae	Sarcophyton glaucum	(Quoy & Gaimard	1833)
TG3_25	Sarcophyton_Glaucum	NoT	NoV	NoH	25	Portugal	Aveiro	Aveiro	Yes	Yes	Yes	2021-04-13	Cnidaria	Octocorallia	Alcyonacea	Alcyoniidae	Sarcophyton glaucum	(Quoy & Gaimard	1833)
TG3_06	Sarcophyton_Glaucum	NoT	UVB	Hum	6	Portugal	Aveiro	Aveiro	Yes	Yes	Yes	2021-04-13	Cnidaria	Octocorallia	Alcyonacea	Alcyoniidae	Sarcophyton glaucum	(Quoy & Gaimard	1833)
TG3_14	Sarcophyton_Glaucum	NoT	UVB	Hum	14	Portugal	Aveiro	Aveiro	Yes	Yes	Yes	2021-04-13	Cnidaria	Octocorallia	Alcyonacea	Alcyoniidae	Sarcophyton glaucum	(Quoy & Gaimard	1833)
TG3_21	Sarcophyton_Glaucum	NoT	UVB	Hum	21	Portugal	Aveiro	Aveiro	Yes	Yes	Yes	2021-04-13	Cnidaria	Octocorallia	Alcyonacea	Alcyoniidae	Sarcophyton glaucum	(Quoy & Gaimard	1833)
TG3_27	Sarcophyton_Glaucum	NoT	UVB	Hum	27	Portugal	Aveiro	Aveiro	Yes	Yes	Yes	2021-04-13	Cnidaria	Octocorallia	Alcyonacea	Alcyoniidae	Sarcophyton glaucum	(Quoy & Gaimard	1833)
TG3_07	Sarcophyton_Glaucum	NoT	UVB	NoH	7	Portugal	Aveiro	Aveiro	Yes	Yes	Yes	2021-04-13	Cnidaria	Octocorallia	Alcyonacea	Alcyoniidae	Sarcophyton glaucum	(Quoy & Gaimard	1833)
TG3_15	Sarcophyton_Glaucum	NoT	UVB	NoH	15	Portugal	Aveiro	Aveiro	Yes	Yes	Yes	2021-04-13	Cnidaria	Octocorallia	Alcyonacea	Alcyoniidae	Sarcophyton glaucum	(Quoy & Gaimard	1833)
TG3_23	Sarcophyton_Glaucum	NoT	UVB	NoH	23	Portugal	Aveiro	Aveiro	Yes	Yes	Yes	2021-04-13	Cnidaria	Octocorallia	Alcyonacea	Alcyoniidae	Sarcophyton glaucum	(Quoy & Gaimard	1833)
TG3_28	Sarcophyton_Glaucum	NoT	UVB	NoH	28	Portugal	Aveiro	Aveiro	Yes	Yes	Yes	2021-04-13	Cnidaria	Octocorallia	Alcyonacea	Alcyoniidae	Sarcophyton glaucum	(Quoy & Gaimard	1833)
TG3_02	Sarcophyton_Glaucum	Tem	NoV	Hum	2	Portugal	Aveiro	Aveiro	Yes	Yes	Yes	2021-04-13	Cnidaria	Octocorallia	Alcyonacea	Alcyoniidae	Sarcophyton glaucum	(Quoy & Gaimard	1833)
TG3_12	Sarcophyton_Glaucum	Tem	NoV	Hum	12	Portugal	Aveiro	Aveiro	Yes	Yes	Yes	2021-04-13	Cnidaria	Octocorallia	Alcyonacea	Alcyoniidae	Sarcophyton glaucum	(Quoy & Gaimard	1833)
TG3_18	Sarcophyton_Glaucum	Tem	NoV	Hum	18	Portugal	Aveiro	Aveiro	Yes	Yes	Yes	2021-04-13	Cnidaria	Octocorallia	Alcyonacea	Alcyoniidae	Sarcophyton glaucum	(Quoy & Gaimard	1833)
TG3_30	Sarcophyton_Glaucum	Tem	NoV	Hum	30	Portugal	Aveiro	Aveiro	Yes	Yes	Yes	2021-04-13	Cnidaria	Octocorallia	Alcyonacea	Alcyoniidae	Sarcophyton glaucum	(Quoy & Gaimard	1833)
TG3_03	Sarcophyton_Glaucum	Tem	NoV	NoH	3	Portugal	Aveiro	Aveiro	Yes	Yes	Yes	2021-04-13	Cnidaria	Octocorallia	Alcyonacea	Alcyoniidae	Sarcophyton glaucum	(Quoy & Gaimard	1833)
TG3_09	Sarcophyton_Glaucum	Tem	NoV	NoH	9	Portugal	Aveiro	Aveiro	Yes	Yes	Yes	2021-04-13	Cnidaria	Octocorallia	Alcyonacea	Alcyoniidae	Sarcophyton glaucum	(Quoy & Gaimard	1833)
TG3_20	Sarcophyton_Glaucum	Tem	NoV	NoH	20	Portugal	Aveiro	Aveiro	Yes	Yes	Yes	2021-04-13	Cnidaria	Octocorallia	Alcyonacea	Alcyoniidae	Sarcophyton glaucum	(Quoy & Gaimard	1833)
TG3_29	Sarcophyton_Glaucum	Tem	NoV	NoH	29	Portugal	Aveiro	Aveiro	Yes	Yes	Yes	2021-04-13	Cnidaria	Octocorallia	Alcyonacea	Alcyoniidae	Sarcophyton glaucum	(Quoy & Gaimard	1833)
TG3_01	Sarcophyton_Glaucum	Tem	UVB	Hum	1	Portugal	Aveiro	Aveiro	Yes	Yes	Yes	2021-04-13	Cnidaria	Octocorallia	Alcyonacea	Alcyoniidae	Sarcophyton glaucum	(Quoy & Gaimard	1833)
TG3_11	Sarcophyton_Glaucum	Tem	UVB	Hum	11	Portugal	Aveiro	Aveiro	Yes	Yes	Yes	2021-04-13	Cnidaria	Octocorallia	Alcyonacea	Alcyoniidae	Sarcophyton glaucum	(Quoy & Gaimard	1833)
TG3_17	Sarcophyton_Glaucum	Tem	UVB	Hum	17	Portugal	Aveiro	Aveiro	Yes	Yes	Yes	2021-04-13	Cnidaria	Octocorallia	Alcyonacea	Alcyoniidae	Sarcophyton glaucum	(Quoy & Gaimard	1833)
TG3_31	Sarcophyton_Glaucum	Tem	UVB	Hum	31	Portugal	Aveiro	Aveiro	Yes	Yes	Yes	2021-04-13	Cnidaria	Octocorallia	Alcyonacea	Alcyoniidae	Sarcophyton glaucum	(Quoy & Gaimard	1833)
TG3_04	Sarcophyton_Glaucum	Tem	UVB	NoH	4	Portugal	Aveiro	Aveiro	Yes	Yes	Yes	2021-04-13	Cnidaria	Octocorallia	Alcyonacea	Alcyoniidae	Sarcophyton glaucum	(Quoy & Gaimard	1833)
TG3_10	Sarcophyton_Glaucum	Tem	UVB	NoH	10	Portugal	Aveiro	Aveiro	Yes	Yes	Yes	2021-04-13	Cnidaria	Octocorallia	Alcyonacea	Alcyoniidae	Sarcophyton glaucum	(Quoy & Gaimard	1833)
TG3_19	Sarcophyton_Glaucum	Tem	UVB	NoH	19	Portugal	Aveiro	Aveiro	Yes	Yes	Yes	2021-04-13	Cnidaria	Octocorallia	Alcyonacea	Alcyoniidae	Sarcophyton glaucum	(Quoy & Gaimard	1833)
TG3_32	Sarcophyton_Glaucum	Tem	UVB	NoH	32	Portugal	Aveiro	Aveiro	Yes	Yes	Yes	2021-04-13	Cnidaria	Octocorallia	Alcyonacea	Alcyoniidae	Sarcophyton glaucum	(Quoy & Gaimard	1833)
SS3_08	Spiked_Sediment	NoT	NoV	Hum	8	Portugal	Aveiro	Aveiro	No	Yes	Yes	2021-04-13	NA	NA	NA	NA	NA
SS3_16	Spiked_Sediment	NoT	NoV	Hum	16	Portugal	Aveiro	Aveiro	No	Yes	Yes	2021-04-13	NA	NA	NA	NA	NA
SS3_22	Spiked_Sediment	NoT	NoV	Hum	22	Portugal	Aveiro	Aveiro	No	Yes	Yes	2021-04-13	NA	NA	NA	NA	NA
SS3_26	Spiked_Sediment	NoT	NoV	Hum	26	Portugal	Aveiro	Aveiro	No	Yes	Yes	2021-04-13	NA	NA	NA	NA	NA
SS3_05	Spiked_Sediment	NoT	NoV	NoH	5	Portugal	Aveiro	Aveiro	No	No	No	2021-04-13	NA	NA	NA	NA	NA
SS3_13	Spiked_Sediment	NoT	NoV	NoH	13	Portugal	Aveiro	Aveiro	No	Yes	Yes	2021-04-13	NA	NA	NA	NA	NA
SS3_24	Spiked_Sediment	NoT	NoV	NoH	24	Portugal	Aveiro	Aveiro	No	Yes	Yes	2021-04-13	NA	NA	NA	NA	NA
SS3_25	Spiked_Sediment	NoT	NoV	NoH	25	Portugal	Aveiro	Aveiro	No	Yes	Yes	2021-04-13	NA	NA	NA	NA	NA
SS3_06	Spiked_Sediment	NoT	UVB	Hum	6	Portugal	Aveiro	Aveiro	No	Yes	Yes	2021-04-13	NA	NA	NA	NA	NA
SS3_14	Spiked_Sediment	NoT	UVB	Hum	14	Portugal	Aveiro	Aveiro	No	Yes	Yes	2021-04-13	NA	NA	NA	NA	NA
SS3_21	Spiked_Sediment	NoT	UVB	Hum	21	Portugal	Aveiro	Aveiro	No	No	No	2021-04-13	NA	NA	NA	NA	NA
SS3_27	Spiked_Sediment	NoT	UVB	Hum	27	Portugal	Aveiro	Aveiro	No	Yes	Yes	2021-04-13	NA	NA	NA	NA	NA
SS3_07	Spiked_Sediment	NoT	UVB	NoH	7	Portugal	Aveiro	Aveiro	No	No	Yes	2021-04-13	NA	NA	NA	NA	NA
SS3_15	Spiked_Sediment	NoT	UVB	NoH	15	Portugal	Aveiro	Aveiro	No	Yes	Yes	2021-04-13	NA	NA	NA	NA	NA
SS3_23	Spiked_Sediment	NoT	UVB	NoH	23	Portugal	Aveiro	Aveiro	No	Yes	Yes	2021-04-13	NA	NA	NA	NA	NA
SS3_28	Spiked_Sediment	NoT	UVB	NoH	28	Portugal	Aveiro	Aveiro	No	Yes	Yes	2021-04-13	NA	NA	NA	NA	NA
SS3_02	Spiked_Sediment	Tem	NoV	Hum	2	Portugal	Aveiro	Aveiro	No	Yes	Yes	2021-04-13	NA	NA	NA	NA	NA
SS3_12	Spiked_Sediment	Tem	NoV	Hum	12	Portugal	Aveiro	Aveiro	No	Yes	Yes	2021-04-13	NA	NA	NA	NA	NA
SS3_18	Spiked_Sediment	Tem	NoV	Hum	18	Portugal	Aveiro	Aveiro	No	Yes	Yes	2021-04-13	NA	NA	NA	NA	NA
SS3_30	Spiked_Sediment	Tem	NoV	Hum	30	Portugal	Aveiro	Aveiro	No	Yes	Yes	2021-04-13	NA	NA	NA	NA	NA
SS3_03	Spiked_Sediment	Tem	NoV	NoH	3	Portugal	Aveiro	Aveiro	No	Yes	Yes	2021-04-13	NA	NA	NA	NA	NA
SS3_09	Spiked_Sediment	Tem	NoV	NoH	9	Portugal	Aveiro	Aveiro	No	Yes	Yes	2021-04-13	NA	NA	NA	NA	NA
SS3_20	Spiked_Sediment	Tem	NoV	NoH	20	Portugal	Aveiro	Aveiro	No	Yes	Yes	2021-04-13	NA	NA	NA	NA	NA
SS3_29	Spiked_Sediment	Tem	NoV	NoH	29	Portugal	Aveiro	Aveiro	No	Yes	Yes	2021-04-13	NA	NA	NA	NA	NA
SS3_01	Spiked_Sediment	Tem	UVB	Hum	1	Portugal	Aveiro	Aveiro	No	Yes	Yes	2021-04-13	NA	NA	NA	NA	NA
SS3_11	Spiked_Sediment	Tem	UVB	Hum	11	Portugal	Aveiro	Aveiro	No	Yes	Yes	2021-04-13	NA	NA	NA	NA	NA
SS3_17	Spiked_Sediment	Tem	UVB	Hum	17	Portugal	Aveiro	Aveiro	No	Yes	Yes	2021-04-13	NA	NA	NA	NA	NA
SS3_31	Spiked_Sediment	Tem	UVB	Hum	31	Portugal	Aveiro	Aveiro	No	Yes	Yes	2021-04-13	NA	NA	NA	NA	NA
SS3_04	Spiked_Sediment	Tem	UVB	NoH	4	Portugal	Aveiro	Aveiro	No	Yes	Yes	2021-04-13	NA	NA	NA	NA	NA
SS3_10	Spiked_Sediment	Tem	UVB	NoH	10	Portugal	Aveiro	Aveiro	No	Yes	Yes	2021-04-13	NA	NA	NA	NA	NA
SS3_19	Spiked_Sediment	Tem	UVB	NoH	19	Portugal	Aveiro	Aveiro	No	Yes	Yes	2021-04-13	NA	NA	NA	NA	NA
SS3_32	Spiked_Sediment	Tem	UVB	NoH	32	Portugal	Aveiro	Aveiro	No	Yes	Yes	2021-04-13	NA	NA	NA	NA	NA
Wa3_08	Water	NoT	NoV	Hum	8	Portugal	Aveiro	Aveiro	No	Yes	Yes	2021-04-13	NA	NA	NA	NA	NA
Wa3_16	Water	NoT	NoV	Hum	16	Portugal	Aveiro	Aveiro	No	Yes	Yes	2021-04-13	NA	NA	NA	NA	NA
Wa3_22	Water	NoT	NoV	Hum	22	Portugal	Aveiro	Aveiro	No	Yes	Yes	2021-04-13	NA	NA	NA	NA	NA
Wa3_26	Water	NoT	NoV	Hum	26	Portugal	Aveiro	Aveiro	No	Yes	Yes	2021-04-13	NA	NA	NA	NA	NA
Wa3_05	Water	NoT	NoV	NoH	5	Portugal	Aveiro	Aveiro	No	Yes	Yes	2021-04-13	NA	NA	NA	NA	NA
Wa3_13	Water	NoT	NoV	NoH	13	Portugal	Aveiro	Aveiro	No	Yes	Yes	2021-04-13	NA	NA	NA	NA	NA
Wa3_24	Water	NoT	NoV	NoH	24	Portugal	Aveiro	Aveiro	No	Yes	Yes	2021-04-13	NA	NA	NA	NA	NA
Wa3_25	Water	NoT	NoV	NoH	25	Portugal	Aveiro	Aveiro	No	Yes	Yes	2021-04-13	NA	NA	NA	NA	NA
Wa3_06	Water	NoT	UVB	Hum	6	Portugal	Aveiro	Aveiro	No	Yes	Yes	2021-04-13	NA	NA	NA	NA	NA
Wa3_14	Water	NoT	UVB	Hum	14	Portugal	Aveiro	Aveiro	No	No	No	2021-04-13	NA	NA	NA	NA	NA
Wa3_21	Water	NoT	UVB	Hum	21	Portugal	Aveiro	Aveiro	No	Yes	Yes	2021-04-13	NA	NA	NA	NA	NA
Wa3_27	Water	NoT	UVB	Hum	27	Portugal	Aveiro	Aveiro	No	Yes	Yes	2021-04-13	NA	NA	NA	NA	NA
Wa3_07	Water	NoT	UVB	NoH	7	Portugal	Aveiro	Aveiro	No	Yes	Yes	2021-04-13	NA	NA	NA	NA	NA
Wa3_15	Water	NoT	UVB	NoH	15	Portugal	Aveiro	Aveiro	No	Yes	Yes	2021-04-13	NA	NA	NA	NA	NA
Wa3_23	Water	NoT	UVB	NoH	23	Portugal	Aveiro	Aveiro	No	Yes	Yes	2021-04-13	NA	NA	NA	NA	NA
Wa3_28	Water	NoT	UVB	NoH	28	Portugal	Aveiro	Aveiro	No	Yes	Yes	2021-04-13	NA	NA	NA	NA	NA
Wa3_02	Water	Tem	NoV	Hum	2	Portugal	Aveiro	Aveiro	No	Yes	Yes	2021-04-13	NA	NA	NA	NA	NA
Wa3_12	Water	Tem	NoV	Hum	12	Portugal	Aveiro	Aveiro	No	Yes	Yes	2021-04-13	NA	NA	NA	NA	NA
Wa3_18	Water	Tem	NoV	Hum	18	Portugal	Aveiro	Aveiro	No	Yes	Yes	2021-04-13	NA	NA	NA	NA	NA
Wa3_30	Water	Tem	NoV	Hum	30	Portugal	Aveiro	Aveiro	No	Yes	Yes	2021-04-13	NA	NA	NA	NA	NA
Wa3_03	Water	Tem	NoV	NoH	3	Portugal	Aveiro	Aveiro	No	Yes	Yes	2021-04-13	NA	NA	NA	NA	NA
Wa3_09	Water	Tem	NoV	NoH	9	Portugal	Aveiro	Aveiro	No	Yes	Yes	2021-04-13	NA	NA	NA	NA	NA
Wa3_20	Water	Tem	NoV	NoH	20	Portugal	Aveiro	Aveiro	No	Yes	Yes	2021-04-13	NA	NA	NA	NA	NA
Wa3_29	Water	Tem	NoV	NoH	29	Portugal	Aveiro	Aveiro	No	Yes	Yes	2021-04-13	NA	NA	NA	NA	NA
Wa3_01	Water	Tem	UVB	Hum	1	Portugal	Aveiro	Aveiro	No	Yes	Yes	2021-04-13	NA	NA	NA	NA	NA
Wa3_11	Water	Tem	UVB	Hum	11	Portugal	Aveiro	Aveiro	No	Yes	Yes	2021-04-13	NA	NA	NA	NA	NA
Wa3_17	Water	Tem	UVB	Hum	17	Portugal	Aveiro	Aveiro	No	Yes	Yes	2021-04-13	NA	NA	NA	NA	NA
Wa3_31	Water	Tem	UVB	Hum	31	Portugal	Aveiro	Aveiro	No	Yes	Yes	2021-04-13	NA	NA	NA	NA	NA
Wa3_04	Water	Tem	UVB	NoH	4	Portugal	Aveiro	Aveiro	No	Yes	Yes	2021-04-13	NA	NA	NA	NA	NA
Wa3_10	Water	Tem	UVB	NoH	10	Portugal	Aveiro	Aveiro	No	Yes	Yes	2021-04-13	NA	NA	NA	NA	NA
Wa3_19	Water	Tem	UVB	NoH	19	Portugal	Aveiro	Aveiro	No	Yes	Yes	2021-04-13	NA	NA	NA	NA	NA
Wa3_32	Water	Tem	UVB	NoH	32	Portugal	Aveiro	Aveiro	No	Yes	Yes	2021-04-13	NA	NA	NA	NA	NA
TZ3_08	Zoanthus_sp	NoT	NoV	Hum	8	Portugal	Aveiro	Aveiro	Yes	Yes	No	2021-04-13	Cnidaria	Hexacorallia	Zoantharia	Zoanthidae	Zoanthus sp.	Lamarck, 1801
TZ3_16	Zoanthus_sp	NoT	NoV	Hum	16	Portugal	Aveiro	Aveiro	Yes	Yes	No	2021-04-13	Cnidaria	Hexacorallia	Zoantharia	Zoanthidae	Zoanthus sp.	Lamarck, 1801
TZ3_22	Zoanthus_sp	NoT	NoV	Hum	22	Portugal	Aveiro	Aveiro	Yes	Yes	No	2021-04-13	Cnidaria	Hexacorallia	Zoantharia	Zoanthidae	Zoanthus sp.	Lamarck, 1801
TZ3_26	Zoanthus_sp	NoT	NoV	Hum	26	Portugal	Aveiro	Aveiro	Yes	Yes	No	2021-04-13	Cnidaria	Hexacorallia	Zoantharia	Zoanthidae	Zoanthus sp.	Lamarck, 1801
TZ3_05	Zoanthus_sp	NoT	NoV	NoH	5	Portugal	Aveiro	Aveiro	Yes	Yes	No	2021-04-13	Cnidaria	Hexacorallia	Zoantharia	Zoanthidae	Zoanthus sp.	Lamarck, 1801
TZ3_13	Zoanthus_sp	NoT	NoV	NoH	13	Portugal	Aveiro	Aveiro	Yes	Yes	No	2021-04-13	Cnidaria	Hexacorallia	Zoantharia	Zoanthidae	Zoanthus sp.	Lamarck, 1801
TZ3_24	Zoanthus_sp	NoT	NoV	NoH	24	Portugal	Aveiro	Aveiro	Yes	Yes	No	2021-04-13	Cnidaria	Hexacorallia	Zoantharia	Zoanthidae	Zoanthus sp.	Lamarck, 1801
TZ3_25	Zoanthus_sp	NoT	NoV	NoH	25	Portugal	Aveiro	Aveiro	Yes	Yes	No	2021-04-13	Cnidaria	Hexacorallia	Zoantharia	Zoanthidae	Zoanthus sp.	Lamarck, 1801
TZ3_06	Zoanthus_sp	NoT	UVB	Hum	6	Portugal	Aveiro	Aveiro	Yes	Yes	No	2021-04-13	Cnidaria	Hexacorallia	Zoantharia	Zoanthidae	Zoanthus sp.	Lamarck, 1801
TZ3_14	Zoanthus_sp	NoT	UVB	Hum	14	Portugal	Aveiro	Aveiro	Yes	Yes	No	2021-04-13	Cnidaria	Hexacorallia	Zoantharia	Zoanthidae	Zoanthus sp.	Lamarck, 1801
TZ3_21	Zoanthus_sp	NoT	UVB	Hum	21	Portugal	Aveiro	Aveiro	Yes	Yes	No	2021-04-13	Cnidaria	Hexacorallia	Zoantharia	Zoanthidae	Zoanthus sp.	Lamarck, 1801
TZ3_27	Zoanthus_sp	NoT	UVB	Hum	27	Portugal	Aveiro	Aveiro	Yes	Yes	No	2021-04-13	Cnidaria	Hexacorallia	Zoantharia	Zoanthidae	Zoanthus sp.	Lamarck, 1801
TZ3_07	Zoanthus_sp	NoT	UVB	NoH	7	Portugal	Aveiro	Aveiro	Yes	Yes	No	2021-04-13	Cnidaria	Hexacorallia	Zoantharia	Zoanthidae	Zoanthus sp.	Lamarck, 1801
TZ3_23	Zoanthus_sp	NoT	UVB	NoH	23	Portugal	Aveiro	Aveiro	Yes	Yes	No	2021-04-13	Cnidaria	Hexacorallia	Zoantharia	Zoanthidae	Zoanthus sp.	Lamarck, 1801
TZ3_28	Zoanthus_sp	NoT	UVB	NoH	28	Portugal	Aveiro	Aveiro	Yes	Yes	No	2021-04-13	Cnidaria	Hexacorallia	Zoantharia	Zoanthidae	Zoanthus sp.	Lamarck, 1801
TZ3_02	Zoanthus_sp	Tem	NoV	Hum	2	Portugal	Aveiro	Aveiro	Yes	Yes	No	2021-04-13	Cnidaria	Hexacorallia	Zoantharia	Zoanthidae	Zoanthus sp.	Lamarck, 1801
TZ3_12	Zoanthus_sp	Tem	NoV	Hum	12	Portugal	Aveiro	Aveiro	Yes	Yes	No	2021-04-13	Cnidaria	Hexacorallia	Zoantharia	Zoanthidae	Zoanthus sp.	Lamarck, 1801
TZ3_18	Zoanthus_sp	Tem	NoV	Hum	18	Portugal	Aveiro	Aveiro	Yes	Yes	No	2021-04-13	Cnidaria	Hexacorallia	Zoantharia	Zoanthidae	Zoanthus sp.	Lamarck, 1801
TZ3_30	Zoanthus_sp	Tem	NoV	Hum	30	Portugal	Aveiro	Aveiro	Yes	Yes	No	2021-04-13	Cnidaria	Hexacorallia	Zoantharia	Zoanthidae	Zoanthus sp.	Lamarck, 1801
TZ3_03	Zoanthus_sp	Tem	NoV	NoH	3	Portugal	Aveiro	Aveiro	Yes	Yes	No	2021-04-13	Cnidaria	Hexacorallia	Zoantharia	Zoanthidae	Zoanthus sp.	Lamarck, 1801
TZ3_09	Zoanthus_sp	Tem	NoV	NoH	9	Portugal	Aveiro	Aveiro	Yes	Yes	No	2021-04-13	Cnidaria	Hexacorallia	Zoantharia	Zoanthidae	Zoanthus sp.	Lamarck, 1801
TZ3_20	Zoanthus_sp	Tem	NoV	NoH	20	Portugal	Aveiro	Aveiro	Yes	Yes	No	2021-04-13	Cnidaria	Hexacorallia	Zoantharia	Zoanthidae	Zoanthus sp.	Lamarck, 1801
TZ3_29	Zoanthus_sp	Tem	NoV	NoH	29	Portugal	Aveiro	Aveiro	Yes	Yes	No	2021-04-13	Cnidaria	Hexacorallia	Zoantharia	Zoanthidae	Zoanthus sp.	Lamarck, 1801
TZ3_01	Zoanthus_sp	Tem	UVB	Hum	1	Portugal	Aveiro	Aveiro	Yes	Yes	No	2021-04-13	Cnidaria	Hexacorallia	Zoantharia	Zoanthidae	Zoanthus sp.	Lamarck, 1801
TZ3_11	Zoanthus_sp	Tem	UVB	Hum	11	Portugal	Aveiro	Aveiro	Yes	Yes	No	2021-04-13	Cnidaria	Hexacorallia	Zoantharia	Zoanthidae	Zoanthus sp.	Lamarck, 1801
TZ3_17	Zoanthus_sp	Tem	UVB	Hum	17	Portugal	Aveiro	Aveiro	No	No	No	2021-04-13	Cnidaria	Hexacorallia	Zoantharia	Zoanthidae	Zoanthus sp.	Lamarck, 1801
TZ3_31	Zoanthus_sp	Tem	UVB	Hum	31	Portugal	Aveiro	Aveiro	Yes	Yes	No	2021-04-13	Cnidaria	Hexacorallia	Zoantharia	Zoanthidae	Zoanthus sp.	Lamarck, 1801
TZ3_04	Zoanthus_sp	Tem	UVB	NoH	4	Portugal	Aveiro	Aveiro	Yes	Yes	No	2021-04-13	Cnidaria	Hexacorallia	Zoantharia	Zoanthidae	Zoanthus sp.	Lamarck, 1801
TZ3_10	Zoanthus_sp	Tem	UVB	NoH	10	Portugal	Aveiro	Aveiro	Yes	Yes	No	2021-04-13	Cnidaria	Hexacorallia	Zoantharia	Zoanthidae	Zoanthus sp.	Lamarck, 1801
TZ3_19	Zoanthus_sp	Tem	UVB	NoH	19	Portugal	Aveiro	Aveiro	Yes	Yes	No	2021-04-13	Cnidaria	Hexacorallia	Zoantharia	Zoanthidae	Zoanthus sp.	Lamarck, 1801
TZ3_32	Zoanthus_sp	Tem	UVB	NoH	32	Portugal	Aveiro	Aveiro	Yes	Yes	No	2021-04-13	Cnidaria	Hexacorallia	Zoantharia	Zoanthidae	Zoanthus sp.	Lamarck, 1801
