## supplementary table 3 for "Humic substances mitigate adverse effects of elevated temperature with potentially critical repercussions for coral reef resilience"

### Sheet: Supp_table_3_ContOTUs
Humic substances mitigate adverse effects of elevated temperature with potentially critical repercussions for coral reef resilience T.M. Stuij*, D.F.R. Cleary*, N.J. de Voogd*, R.J.M. Rocha, A.R.M. Polonia, D.A.M. Silva, J.C. Frommlet, A. Louvado, Y. M. Huang, N. van der Windt, N.C.M. Gomes* Published in: XXX *Corresponding authors: email addresses: tamarastuij@ua.pt (T.M. Stuij), cleary@ua.pt (D…
Supplementary table 3 Abundance and SILVA assigned taxonomy of OTUs removed from subsequent analysis following detection in triple-autoclaved commercial sediment (control for sampling and eDNA contamination), negative controls used for sequencing (NC sequencing), and extraction blanks.
ASV	OTU	NC sequencing	extraction blanks	Sterilized sediment	Total samples	Domain	Phylum	Class	Order	Family	Genus	Species
934057d83f9a628ef30520781ecf77d5	Cont_1	0	0	83	0	Bacteria	Acidobacteriota	Blastocatellia	Blastocatellales	Blastocatellaceae	Blastocatella	Unassigned
271c68df6f3afc2f6454da953fb1ae00	Cont_2	0	0	99	0	Bacteria	Actinobacteriota	Actinobacteria	Propionibacteriales	Nocardioidaceae	Nocardioides	Unassigned
0834d300bbf5fa7e9eda32ee071b8c72	Cont_3	83	3	0	1052	Bacteria	Actinobacteriota	Actinobacteria	Propionibacteriales	Propionibacteriaceae	Cutibacterium	Unassigned
19b6ad5394ba639c6c53d421c5fbc663	Cont_4	0	0	76	0	Bacteria	Actinobacteriota	Actinobacteria	Propionibacteriales	Nocardioidaceae	Nocardioides	Unassigned
3b4dd9d3681f06a0ef5a1c815a72257e	Cont_5	0	0	76	0	Bacteria	Actinobacteriota	Actinobacteria	Propionibacteriales	Nocardioidaceae	Nocardioides	Unassigned
734759410df9e52008f4230818b0b40d	Cont_6	0	0	67	0	Bacteria	Actinobacteriota	Actinobacteria	Propionibacteriales	Nocardioidaceae	Nocardioides	Unassigned
536d93092d6e62b2dfbc034cf9b6e62d	Cont_7	0	0	52	0	Bacteria	Actinobacteriota	Actinobacteria	Propionibacteriales	Nocardioidaceae	Nocardioides	Unassigned
7e94c86f6621c391a6f972e0319cdd7b	Cont_8	0	0	50	2426	Bacteria	Actinobacteriota	Thermoleophilia	Gaiellales	uncultured	uncultured	Gaiella_sp.
f568cfea58b8467bb32bdae61556e2fe	Cont_9	0	0	48	0	Bacteria	Actinobacteriota	Actinobacteria	Propionibacteriales	Nocardioidaceae	Unassigned	Unassigned
758530578c1edad8430a08da652bfe13	Cont_10	44	0	0	0	Bacteria	Actinobacteriota	Actinobacteria	Propionibacteriales	Propionibacteriaceae	Friedmanniella	uncultured_bacterium
d145ecf3f4c61013ae06717199299f15	Cont_11	0	0	43	0	Bacteria	Actinobacteriota	Actinobacteria	Propionibacteriales	Nocardioidaceae	Nocardioides	Unassigned
dc5a80a4dc7a30fb1d4511f942978a15	Cont_12	0	0	38	0	Bacteria	Actinobacteriota	Rubrobacteria	Rubrobacterales	Rubrobacteriaceae	Rubrobacter	uncultured_actinobacterium
3f912b2747dce0148d75747126e854c7	Cont_13	0	0	32	3	Bacteria	Actinobacteriota	Actinobacteria	Propionibacteriales	Nocardioidaceae	Nocardioides	Unassigned
0b8af05ccd428173546c37c816e6e0c6	Cont_14	0	0	30	0	Bacteria	Actinobacteriota	Actinobacteria	Propionibacteriales	Nocardioidaceae	Nocardioides	Unassigned
1be035359b24a0ba23907f745305ca83	Cont_15	0	0	29	0	Bacteria	Actinobacteriota	Actinobacteria	Streptomycetales	Streptomycetaceae	Streptomyces	Unassigned
61d92b22a1f61cdc076eb10c2f9b9030	Cont_16	0	0	29	3203	Bacteria	Actinobacteriota	Actinobacteria	Corynebacteriales	Mycobacteriaceae	Mycobacterium	Unassigned
9ccbbfc072527d25f5dfbaa5138f5d4b	Cont_17	0	0	28	0	Bacteria	Actinobacteriota	Actinobacteria	Frankiales	Geodermatophilaceae	Geodermatophilus	Unassigned
e5016af0af0f762685fddb0b15fb7d62	Cont_18	0	0	23	0	Bacteria	Actinobacteriota	Actinobacteria	Propionibacteriales	Nocardioidaceae	Nocardioides	Unassigned
fe337924bc25f2d44b2e439d5963d210	Cont_19	0	0	16	0	Bacteria	Actinobacteriota	Actinobacteria	Micrococcales	Intrasporangiaceae	Ornithinimicrobium	Unassigned
67ba22d908134b754fe75a8e5987bada	Cont_20	0	0	15	0	Bacteria	Actinobacteriota	Actinobacteria	Propionibacteriales	Nocardioidaceae	Marmoricola	Unassigned
f139b7664a36eaf767feefc07272436d	Cont_21	0	0	11	0	Bacteria	Actinobacteriota	Actinobacteria	Propionibacteriales	Nocardioidaceae	Nocardioides	Unassigned
04ad9a88ed51fff99c42605d66f5ee22	Cont_22	0	0	7	0	Bacteria	Actinobacteriota	Actinobacteria	Micromonosporales	Micromonosporaceae	Unassigned	Unassigned
e7c90ec63feddf89ebd5a807a4360eb2	Cont_23	0	0	2	75	Bacteria	Actinobacteriota	Thermoleophilia	Gaiellales	uncultured	uncultured	Gaiella_sp.
6cae04d19a190741745b007b54f2a1f9	Cont_24	0	0	76	0	Bacteria	Bacteroidota	Bacteroidia	Cytophagales	Hymenobacteraceae	Pontibacter	Pontibacter_sp.
336fd3d6ed7d702e1778c4f9a01f6384	Cont_25	31	0	0	0	Bacteria	Bacteroidota	Bacteroidia	Flavobacteriales	Weeksellaceae	Unassigned	Unassigned
d6bba7b4547ab0caf51c060d994923b6	Cont_26	0	0	12	162	Bacteria	Bdellovibrionota	Oligoflexia	0319-6G20	0319-6G20	0319-6G20	Unassigned
8dfa03a64b720cc7e3141d08715df4e3	Cont_27	0	0	20	0	Bacteria	Campilobacterota	Campylobacteria	Campylobacterales	Arcobacteraceae	uncultured	Unassigned
231a9470694f5895fdf3addb2ee89c29	Cont_28	574	189	0	3410	Bacteria	Firmicutes	Bacilli	Bacillales	Bacillaceae	Anaerobacillus	uncultured_bacterium
61b5fef28a8f0981dab12cadcf6c47e9	Cont_29	373	27	0	1007	Bacteria	Firmicutes	Bacilli	Bacillales	Bacillaceae	Bacillus	Bacillus_pseudofirmus
1322f4945212c5927774fc438e53721b	Cont_30	101	131	154	2635	Bacteria	Firmicutes	Bacilli	Bacillales	Bacillaceae	Bacillus	Unassigned
5a232b20b133f4b2c4a907c5b05f7d3d	Cont_31	93	103	87	1763	Bacteria	Firmicutes	Bacilli	Bacillales	Bacillaceae	Anaerobacillus	uncultured_bacterium
c3ef63e4aca1def584ae82774008836b	Cont_32	130	0	0	550	Bacteria	Firmicutes	Bacilli	Bacillales	Bacillaceae	Anaerobacillus	uncultured_bacterium
cdcc627febe6ea2159b0a3a0643d2b9e	Cont_33	71	0	26	523	Bacteria	Firmicutes	Bacilli	Bacillales	Bacillaceae	Anaerobacillus	uncultured_bacterium
b24eb838a466b17b5ad08aa9b88e0b5d	Cont_34	64	0	0	0	Bacteria	Firmicutes	Bacilli	Staphylococcales	Staphylococcaceae	Macrococcus	Macrococcus_caseolyticus
a24efe0d083854a67422be13c8d78f06	Cont_35	0	0	50	0	Bacteria	Firmicutes	Bacilli	Bacillales	Planococcaceae	Chryseomicrobium	uncultured_bacterium
6e65b2ddb53ca6ac3eb0913502589cbc	Cont_36	22	0	0	816	Bacteria	Firmicutes	Bacilli	Staphylococcales	Staphylococcaceae	Staphylococcus	Staphylococcus_pasteuri
fe6892224b3a7521633f83668641f002	Cont_37	0	0	12	6	Bacteria	Firmicutes	Negativicutes	Veillonellales-Selenomonadales	Veillonellaceae	Veillonella	Unassigned
f43785a022a3074ba76ab6018add3aa5	Cont_38	0	0	6	0	Bacteria	Firmicutes	Bacilli	Bacillales	Planococcaceae	Jeotgalibacillus	Jeotgalibacillus_malaysiensis
5d6cd70c8952dc19429068d5a5ded85c	Cont_39	0	0	62	0	Bacteria	Gemmatimonadota	Gemmatimonadetes	Gemmatimonadales	Gemmatimonadaceae	Unassigned	Unassigned
9fc4511ddcb8ef362568246355439680	Cont_40	0	0	11	0	Bacteria	Gemmatimonadota	Gemmatimonadetes	Gemmatimonadales	Gemmatimonadaceae	uncultured	Unassigned
bc0f448963eb224295f86b33f2b4a90a	Cont_41	0	0	173	45327	Bacteria	Patescibacteria	Parcubacteria	Candidatus_Adlerbacteria	Candidatus_Adlerbacteria	Candidatus_Adlerbacteria	Unassigned
fe41bd6abdb61248504d4c3263580616	Cont_42	0	0	66	3621	Bacteria	Patescibacteria	Parcubacteria	Candidatus_Adlerbacteria	Candidatus_Adlerbacteria	Candidatus_Adlerbacteria	uncultured_bacterium
9c4de03bd026d564c832e47faf0e7483	Cont_43	0	10	3691	54633	Bacteria	Proteobacteria	Gammaproteobacteria	Burkholderiales	Burkholderiaceae	Ralstonia	Unassigned
674495a66578019ec228c2372d31ca03	Cont_44	0	0	655	3653	Bacteria	Proteobacteria	Gammaproteobacteria	Alteromonadales	Alteromonadaceae	Alteromonas	Unassigned
c26527bc812a00cdbce79ecc7c1b3636	Cont_45	0	0	249	26274	Bacteria	Proteobacteria	Gammaproteobacteria	Burkholderiales	Burkholderiaceae	Burkholderia-Caballeronia-Paraburkholderia	Paraburkholderia_caledonica
86a89a6504d8f2883418713320d8aece	Cont_46	213	141	0	1071	Bacteria	Proteobacteria	Gammaproteobacteria	Burkholderiales	Burkholderiaceae	Burkholderia-Caballeronia-Paraburkholderia	Unassigned
042bf10095aa161d8f495ca63b093b25	Cont_47	0	0	150	5434	Bacteria	Proteobacteria	Gammaproteobacteria	Burkholderiales	Burkholderiaceae	Burkholderia-Caballeronia-Paraburkholderia	Paraburkholderia_caledonica
6a9c966e05c8d41ac252a16fbb13bee5	Cont_48	0	0	139	15980	Bacteria	Proteobacteria	Alphaproteobacteria	Reyranellales	Reyranellaceae	Reyranella	Unassigned
5b08d05a1f7ff5597c94c93300398f87	Cont_49	0	0	133	6428	Bacteria	Proteobacteria	Gammaproteobacteria	Xanthomonadales	Rhodanobacteraceae	Dyella	Unassigned
1e5a37dacdfe7196bbd7fa9a4f502f40	Cont_50	90	104	30	2891	Bacteria	Proteobacteria	Gammaproteobacteria	Enterobacterales	Enterobacteriaceae	Escherichia-Shigella	Unassigned
c44e74b7e44fbda2c13c07e480736a7c	Cont_51	0	0	114	13256	Bacteria	Proteobacteria	Gammaproteobacteria	Burkholderiales	Burkholderiaceae	Burkholderia-Caballeronia-Paraburkholderia	Paraburkholderia_ferrariae
a5a4d755affa4adf00c58439c2769bcb	Cont_52	0	0	105	7061	Bacteria	Proteobacteria	Alphaproteobacteria	Reyranellales	Reyranellaceae	Reyranella	Unassigned
105ceecfbd34e45faa4e03cb1dbaf9b0	Cont_53	0	0	103	4783	Bacteria	Proteobacteria	Alphaproteobacteria	Unassigned	Unassigned	Unassigned	Unassigned
dd4aa3bdfa52f6392a7f5644d60ec33a	Cont_54	0	0	101	0	Bacteria	Proteobacteria	Gammaproteobacteria	Alteromonadales	Alteromonadaceae	Alteromonas	Unassigned
06a4974e2446b6fefea702a85c07d69d	Cont_55	0	0	77	756	Bacteria	Proteobacteria	Gammaproteobacteria	Burkholderiales	Burkholderiaceae	Burkholderia-Caballeronia-Paraburkholderia	Unassigned
d4075e35d15fdcb2f582690fc22ff92f	Cont_56	0	0	67	23664	Bacteria	Proteobacteria	Gammaproteobacteria	Burkholderiales	Burkholderiaceae	Ralstonia	Unassigned
6196bc9d96ca3d14c0951ad38224bbcb	Cont_57	0	0	63	168	Bacteria	Proteobacteria	Gammaproteobacteria	Xanthomonadales	Xanthomonadaceae	Thermomonas	Thermomonas_sp.
690ce14b1d3a9cb292e06cf8b7e01557	Cont_58	59	0	0	372	Bacteria	Proteobacteria	Gammaproteobacteria	Enterobacterales	Enterobacteriaceae	Escherichia-Shigella	Unassigned
5d7fce6134ae624b8865c11d9a7e1dae	Cont_59	0	0	58	2149	Bacteria	Proteobacteria	Gammaproteobacteria	Burkholderiales	Burkholderiaceae	Burkholderia-Caballeronia-Paraburkholderia	Paraburkholderia_silvatlantica
6c3dfc3785d2bde48d239529c84e43f9	Cont_60	0	0	52	21	Bacteria	Proteobacteria	Gammaproteobacteria	Burkholderiales	Neisseriaceae	uncultured	metagenome
a9cb22d55e1c6f8453024e5e32f6cdcf	Cont_61	51	0	0	585	Bacteria	Proteobacteria	Gammaproteobacteria	Burkholderiales	Comamonadaceae	Pelomonas	Unassigned
65a269efe272f3cf821321f789c23e06	Cont_62	50	0	0	2027	Bacteria	Proteobacteria	Gammaproteobacteria	Pseudomonadales	Pseudomonadaceae	Pseudomonas	Unassigned
5a30130f94fe0d18b6d71c7f450dbf44	Cont_63	0	0	41	257	Bacteria	Proteobacteria	Alphaproteobacteria	Sphingomonadales	Sphingomonadaceae	Novosphingobium	Unassigned
d3f51316e2210324e41316181f83523b	Cont_64	33	0	0	493	Bacteria	Proteobacteria	Alphaproteobacteria	Rhizobiales	Xanthobacteraceae	Bradyrhizobium	Unassigned
58a97bbd868df5de685f6e2f699ba6d4	Cont_65	31	0	0	36	Bacteria	Proteobacteria	Alphaproteobacteria	Rhizobiales	Xanthobacteraceae	Unassigned	Unassigned
a1eb928a7f6593001454b0f551353c69	Cont_66	0	0	26	10790	Bacteria	Proteobacteria	Gammaproteobacteria	Xanthomonadales	Rhodanobacteraceae	Dyella	Dyella_sp.
71c91abe78e79c109c5d8f9b2d0959a8	Cont_67	24	0	0	0	Bacteria	Proteobacteria	Alphaproteobacteria	Rhizobiales	Methyloligellaceae	uncultured	metagenome
85baef727004c3f0a36979853244c462	Cont_68	0	0	23	0	Bacteria	Proteobacteria	Alphaproteobacteria	Rhodobacterales	Rhodobacteraceae	Rubellimicrobium	uncultured_bacterium
9951455fe1ae43f044cdb0168aa09abd	Cont_69	22	0	0	3	Bacteria	Proteobacteria	Alphaproteobacteria	Caulobacterales	Caulobacteraceae	Brevundimonas	Unassigned
c1879f7cc8cf27a70a55571112a41617	Cont_70	0	0	19	0	Bacteria	Proteobacteria	Gammaproteobacteria	Burkholderiales	Oxalobacteraceae	Noviherbaspirillum	Unassigned
ce312d14d2f17ea3bc316ea2bebbed21	Cont_71	0	0	17	1082	Bacteria	Proteobacteria	Gammaproteobacteria	Burkholderiales	Burkholderiaceae	Burkholderia-Caballeronia-Paraburkholderia	Paraburkholderia_sprentiae
455c20db31d1d5df55e244bb4cba0118	Cont_72	0	0	10	1142	Bacteria	Proteobacteria	Gammaproteobacteria	Burkholderiales	Burkholderiaceae	Ralstonia	Unassigned
a74762b55033ffb5fd00f734d0113311	Cont_73	0	0	8	22	Bacteria	Proteobacteria	Gammaproteobacteria	Pseudomonadales	Moraxellaceae	Acinetobacter	Acinetobacter_lwoffii
