## supplementary table 4 for "Humic substances mitigate adverse effects of elevated temperature with potentially critical repercussions for coral reef resilience"

### Sheet: STATS_Treatments_FvFm
Humic substances mitigate adverse effects of elevated temperature with potentially critical repercussions for coral reef resilience T.M. Stuij*, D.F.R. Cleary*, N.J. de Voogd*, R.J.M. Rocha, A.R.M. Polonia, D.A.M. Silva, J.C. Frommlet, A. Louvado, Y. M. Huang, N. van der Windt, N.C.M. Gomes* Published in: XXX *Corresponding authors: email addresses: tamarastuij@ua.pt (T.M. Stuij), cleary@ua.pt (D…
Supplementary table 4 Results of ANOVA (M. capricornis, S. glaucum, Zoanthus sp.) and PERMANOVA (M.digitata) analyses. PERMANOVA was performed on the Bray-Curtis dissimilarity matrix of log(x + 1) transformed OTU abundances. Coef: coefficient, Df: degrees of freedom, SS: sum of squares, MS: mean of squares. p < 0.05, ** p < 0.01, *** p < 0.001
Biotope	Coef	Df	SS	MS	F	P	P < 0.05
M. digitata	Temp	1	0.00253828	0.101091	4.85115	0.031	*
M. digitata	UVB	1	0.00090667	0.0361096	1.73282	0.199
M. digitata	Humic	1	0.00452042	0.180033	8.63941	0.007	*
M. digitata	Temp:UVB	1	0.000182087	0.0072519	0.348004	0.553
M. digitata	Temp:Humic	1	0.00398278	0.158621	7.61187	0.008	*
M. digitata	UVB:Humic	1	0.00030217	0.0120344	0.577506	0.474
M. digitata	Temp:UVB:Humic	1	0.000118837	0.00473287	0.22712	0.641
M. digitata	Residuals	24	0.0125576	0.500126
M. capricornis	Temp	1	0.00399767	0.00399767	14.1895	0.000947566	*
M. capricornis	UVB	1	0.000137503	0.000137503	0.48806	0.491509
M. capricornis	Humic	1	0.0053475	0.0053475	18.9806	0.000213257	*
M. capricornis	Temp:UVB	1	1.53125e-06	1.53125e-06	0.00543507	0.941842
M. capricornis	Temp:Humic	1	6.42014e-06	6.42014e-06	0.0227879	0.881272
M. capricornis	UVB:Humic	1	7.30035e-05	7.30035e-05	0.259121	0.615373
M. capricornis	Temp:UVB:Humic	1	0.000286003	0.000286003	1.01515	0.323723
M. capricornis	Residuals 1	24	0.00676164	0.000281735
S. glaucum	Temp	1	0.000153125	0.000153125	0.244312	0.625603
S. glaucum	UVB	1	0.000392	0.000392	0.62544	0.436779
S. glaucum	Humic	1	0.00585001	0.00585001	9.33375	0.005442	*
S. glaucum	Temp:UVB	1	0.001922	0.001922	3.06657	0.0926908
S. glaucum	Temp:Humic	1	0.00114401	0.00114401	1.82528	0.189286
S. glaucum	UVB:Humic	1	0.00045	0.00045	0.717979	0.405179
S. glaucum	Temp:UVB:Humic	1	0.000280056	0.000280056	0.446831	0.510222
S. glaucum	Residuals 2	24	0.0150422	0.000626759
Zoanthus sp.	Temp	1	0.000392565	0.000392565	0.0552226	0.816292
Zoanthus sp.	UVB	1	0.0050371	0.0050371	0.708576	0.408584
Zoanthus sp.	Humic	1	0.00301063	0.00301063	0.423509	0.52164
Zoanthus sp.	Temp:UVB	1	0.0032473	0.0032473	0.456802	0.505862
Zoanthus sp.	Temp:Humic	1	0.000317665	0.000317665	0.0446864	0.834444
Zoanthus sp.	UVB:Humic	1	0.0011723	0.0011723	0.164909	0.68843
Zoanthus sp.	Temp:UVB:Humic	1	6.94404e-05	6.94404e-05	0.00976827	0.922126
Zoanthus sp.	Residuals 3	23	0.163502	0.00710877
