## supplementary table 5 for "Humic substances mitigate adverse effects of elevated temperature with potentially critical repercussions for coral reef resilience"

### Sheet: Supp_table_5_totalseqOTUs
Humic substances mitigate adverse effects of elevated temperature with potentially critical repercussions for coral reef resilience T.M. Stuij*, D.F.R. Cleary*, N.J. de Voogd*, R.J.M. Rocha, A.R.M. Polonia, D.A.M. Silva, J.C. Frommlet, A. Louvado, Y. M. Huang, N. van der Windt, N.C.M. Gomes* Published in: XXX *Corresponding authors: email addresses: tamarastuij@ua.pt (T.M. Stuij), cleary@ua.pt (D…
Supplementary table 5 Total amount of sequences and OTUs per sample
Sample	Total amount of seq	Total amount of OTUs
TH3_08	30511	94
TH3_16	34026	73
TH3_22	23800	73
TH3_26	28269	82
TH3_05	23589	57
TH3_13	17302	60
TH3_24	31003	80
TH3_25	25177	63
TH3_14	28576	75
TH3_21	31274	82
TH3_27	28178	71
TH3_06	31123	81
TH3_07	25078	61
TH3_15	25919	72
TH3_23	15556	52
TH3_28	35179	67
TH3_02	22409	58
TH3_12	32431	66
TH3_18	28433	77
TH3_30	33880	78
TH3_03	23243	91
TH3_09	29786	83
TH3_20	27811	67
TH3_29	30559	116
TH3_01	23347	66
TH3_11	26207	77
TH3_17	34557	77
TH3_31	22182	71
TH3_04	22033	60
TH3_10	29338	63
TH3_19	31212	69
TH3_32	23733	54
TC3_08	22678	412
TC3_16	15943	441
TC3_22	22137	417
TC3_26	24600	831
TC3_05	19049	335
TC3_13	18087	535
TC3_24	23295	385
TC3_25	21390	457
TC3_06	19584	629
TC3_14	22163	808
TC3_21	44261	1153
TC3_27	21327	451
TC3_07	19108	355
TC3_15	19806	445
TC3_23	23835	747
TC3_28	23924	515
TC3_12	18965	576
TC3_18	22148	713
TC3_30	31545	587
TC3_03	18203	311
TC3_09	24511	579
TC3_20	23659	604
TC3_29	21427	484
TC3_01	24588	788
TC3_11	22092	585
TC3_17	17984	407
TC3_31	18800	530
TC3_04	21199	488
TC3_10	22407	655
TC3_19	21471	412
TC3_32	19817	655
TD3_08	17590	546
TD3_16	12086	319
TD3_22	22000	545
TD3_26	18974	576
TD3_05	7899	278
TD3_13	13612	370
TD3_24	6177	103
TD3_25	18620	508
TD3_06	19295	506
TD3_14	18250	479
TD3_21	11977	479
TD3_27	16133	312
TD3_07	18867	631
TD3_15	13790	260
TD3_23	16459	376
TD3_28	22250	494
TD3_02	9552	252
TD3_12	32070	495
TD3_18	12797	382
TD3_30	14600	272
TD3_03	9194	184
TD3_09	12793	432
TD3_20	20785	406
TD3_29	24781	444
TD3_01	37260	833
TD3_11	22190	712
TD3_17	19850	627
TD3_31	16520	465
TD3_04	14253	202
TD3_10	17418	201
TD3_19	16194	280
TD3_32	8535	134
TG3_08	22276	283
TG3_16	24752	579
TG3_22	27593	567
TG3_26	21193	305
TG3_05	21356	194
TG3_13	17136	367
TG3_24	19582	464
TG3_25	18550	523
TG3_06	18948	355
TG3_14	14013	421
TG3_21	12292	418
TG3_27	16045	169
TG3_07	9990	232
TG3_15	18591	541
TG3_23	20646	619
TG3_28	19992	262
TG3_02	25231	595
TG3_12	20049	108
TG3_18	45381	1231
TG3_30	11679	364
TG3_03	29317	744
TG3_09	22415	471
TG3_20	24120	383
TG3_29	13905	380
TG3_01	12511	459
TG3_11	22604	506
TG3_17	14895	471
TG3_31	10923	320
TG3_04	20221	577
TG3_10	24159	711
TG3_19	16815	521
TG3_32	20221	644
SS3_08	21784	1282
SS3_16	41091	1923
SS3_22	36944	1698
SS3_26	50101	2373
SS3_13	32186	1530
SS3_24	16354	833
SS3_25	13292	464
SS3_06	16298	1008
SS3_14	26992	1527
SS3_27	24670	1383
SS3_07	6801	265
SS3_15	26937	1359
SS3_23	23700	1246
SS3_28	36890	1736
SS3_02	29993	1673
SS3_12	25752	1492
SS3_18	25883	1381
SS3_30	22986	1411
SS3_03	13383	651
SS3_09	44602	2054
SS3_20	22675	1227
SS3_29	23374	1157
SS3_01	35687	1907
SS3_11	31009	1584
SS3_17	30622	1622
SS3_31	38989	1960
SS3_04	23100	1241
SS3_10	19915	1161
SS3_19	37072	1769
SS3_32	34883	1710
Wa3_08	21447	383
Wa3_16	22248	447
Wa3_22	27802	427
Wa3_26	33713	556
Wa3_05	15806	273
Wa3_13	19860	315
Wa3_24	33140	523
Wa3_25	36612	465
Wa3_06	18891	282
Wa3_21	11735	147
Wa3_27	51061	701
Wa3_07	8558	154
Wa3_15	13848	145
Wa3_23	24596	375
Wa3_28	40085	437
Wa3_02	22630	409
Wa3_12	18630	271
Wa3_18	13728	315
Wa3_30	47563	697
Wa3_03	21954	393
Wa3_09	18226	283
Wa3_20	13977	211
Wa3_29	44513	449
Wa3_01	23323	458
Wa3_11	18295	335
Wa3_17	15077	398
Wa3_31	27832	329
Wa3_04	10672	70
Wa3_10	33902	417
Wa3_19	14792	262
Wa3_32	35246	477
