## supplementary table 6 for "Humic substances mitigate adverse effects of elevated temperature with potentially critical repercussions for coral reef resilience"

### Sheet: PERMANOVA
Effect of Humic substances, temperature and UVB on free-living and host-associated coral reef bacterial communities T.M. Stuij*, D.F.R. Cleary*, R.J.M. Rocha, A.R.M. Polonia, D.A.M. Silva, J.C. Frommlet, A. Louvado, Y. M. Huang, N. Van der Windt, N.J. De Voogd, N.C.M. Gomes* Published in: Marine Environmental Research *Corresponding authors: email addresses: Tamarastuij@ua.pt (T.M. Stuij), cleary…
Supplementary table 6.1 Results of PERMANOVA (analyses performed on the Bray-Curtis dissimilarity matrix of log(x + 1) transformed OTU abundances. Coef: coefficient, Df: degrees of freedom, SS: sum of squares, MS: mean of squares. P < 0.05, ** p < 0.01, *** p < 0.001
	Coef	Df	SS	MS	F	R2	P
Sediment	Temp	1	0.216	0.216	1.272	0.041	0.059
	UVB	1	0.133	0.133	0.785	0.025	0.981
	Humic	1	0.476	0.476	2.799	0.091	0.001	***
	Temp:UVB	1	0.155	0.155	0.913	0.03	0.656
	Temp:Humic	1	0.186	0.186	1.096	0.036	0.264
	UVB:Humic	1	0.157	0.157	0.924	0.03	0.617
	Temp:UVB:Humic	1	0.182	0.182	1.069	0.035	0.281
	Residuals	22	3.742	0.17		0.713
	Total	29	5.248			1
Water	Temp	1	0.197	0.197	1.514	0.044	0.043	*
	UVB	1	0.173	0.173	1.333	0.038	0.107
	Humic	1	0.707	0.707	5.432	0.156	0.001	***
	Temp:UVB	1	0.131	0.131	1.004	0.029	0.365
	Temp:Humic	1	0.128	0.128	0.983	0.028	0.413
	UVB:Humic	1	0.098	0.098	0.75	0.022	0.932
	Temp:UVB:Humic	1	0.091	0.091	0.698	0.02	0.984
	Residuals	23	2.992	0.13		0.663
	Total	30	4.516			1
M. digitata	Temp	1	0.359	0.359	1.218	0.037	0.082
	UVB	1	0.314	0.314	1.066	0.033	0.263
	Humic	1	0.532	0.532	1.807	0.056	0.005	**
	Temp:UVB	1	0.262	0.262	0.888	0.027	0.814
	Temp:Humic	1	0.286	0.286	0.972	0.03	0.485
	UVB:Humic	1	0.37	0.37	1.256	0.039	0.073
	Temp:UVB:Humic	1	0.396	0.396	1.345	0.041	0.039	*
	Residuals	24	7.072	0.295		0.737
	Total	31	9.592			1
M. capricornis	Temp	1	0.198	0.198	0.834	0.028	0.726
	UVB	1	0.187	0.187	0.788	0.026	0.837
	Humic	1	0.37	0.37	1.563	0.052	0.053
	Temp:UVB	1	0.221	0.221	0.932	0.031	0.495
	Temp:Humic	1	0.195	0.195	0.825	0.028	0.744
	UVB:Humic	1	0.223	0.223	0.943	0.032	0.477
	Temp:UVB:Humic	1	0.212	0.212	0.895	0.03	0.627
	Residuals	23	5.446	0.237		0.772
	Total	30	7.052			1
S. glaucum	Temp	1	0.413	0.413	1.558	0.05	0.028	*
	UVB	1	0.212	0.212	0.802	0.026	0.876
	Humic	1	0.394	0.394	1.489	0.048	0.038	*
	Temp:UVB	1	0.256	0.256	0.968	0.031	0.452
	Temp:Humic	1	0.248	0.248	0.938	0.03	0.542
	UVB:Humic	1	0.181	0.181	0.685	0.022	0.997
	Temp:UVB:Humic	1	0.224	0.224	0.847	0.027	0.767
	Residuals	24	6.354	0.265		0.767
	Total	31	8.283			1
Chondrilla sp.	Temp	1	0.023	0.023	1.682	0.047	0.026	*
	UVB	1	0.016	0.016	1.156	0.032	0.253
	Humic	1	0.066	0.066	4.848	0.136	0.001	***
	Temp:UVB	1	0.01	0.01	0.739	0.021	0.844
	Temp:Humic	1	0.015	0.015	1.126	0.031	0.285
	UVB:Humic	1	0.014	0.014	1.056	0.03	0.376
	Temp:UVB:Humic	1	0.016	0.016	1.168	0.033	0.249
	Residuals	24	0.325	0.014		0.671
	Total	31	0.484			1

### Sheet: GLM_classes
Effect of Humic substances, temperature and UVB on free-living and host-associated coral reef bacterial communities T.M. Stuij*, D.F.R. Cleary*, R.J.M. Rocha, A.R.M. Polonia, D.A.M. Silva, J.C. Frommlet, A. Louvado, Y. M. Huang, N. Van der Windt, N.J. De Voogd, N.C.M. Gomes* Published in: Marine Environmental Research *Corresponding authors: email addresses: Tamarastuij@ua.pt (T.M. Stuij), cleary…
Supplementary table 6.2 Results of GLM analyses of the relative abundances of the four most abundant bacterial classes in each biotope. Coef: coefficient, Df: degrees of freedom, Resid.Df: residual degrees of freedom and Resid.Dev: residual deviance. p < 0.05, ** p < 0.01, *** p < 0.001
Biotope	Class	Coef	Df	Resid.Df	Resid.Dev	F	P	Sig
Sediment	Alphaproteobacteria	NULL			29	6777.77
Sediment	Alphaproteobacteria	Temp	1	1047.29	28	5730.48	4.682	0.042
Sediment	Alphaproteobacteria	UVB	1	0.376	27	5730.1	0.002	0.968
Sediment	Alphaproteobacteria	Humic	1	762.636	26	4967.47	3.409	0.078
Sediment	Alphaproteobacteria	Temp:UVB	1	191.959	25	4775.51	0.858	0.364
Sediment	Alphaproteobacteria	Temp:Humic	1	199.236	24	4576.27	0.891	0.356
Sediment	Alphaproteobacteria	UVB:Humic	1	76.586	23	4499.69	0.342	0.564
Sediment	Alphaproteobacteria	Temp:UVB:Humic	1	0.649	22	4499.04	0.003	0.958
Sediment	Gammaproteobacteria	NULL			29	2069.17
Sediment	Gammaproteobacteria	Temp	1	3.165	28	2066	0.078	0.783
Sediment	Gammaproteobacteria	UVB	1	21.88	27	2044.12	0.536	0.472
Sediment	Gammaproteobacteria	Humic	1	1055.72	26	988.404	25.857	0	***
Sediment	Gammaproteobacteria	Temp:UVB	1	4.245	25	984.158	0.104	0.75
Sediment	Gammaproteobacteria	Temp:Humic	1	1.227	24	982.932	0.03	0.864
Sediment	Gammaproteobacteria	UVB:Humic	1	2.998	23	979.934	0.073	0.789
Sediment	Gammaproteobacteria	Temp:UVB:Humic	1	74.159	22	905.775	1.816	0.191
Sediment	Planctomycetes	NULL			29	2991.85
Sediment	Planctomycetes	Temp	1	143.384	28	2848.46	1.975	0.174
Sediment	Planctomycetes	UVB	1	6.726	27	2841.74	0.093	0.764
Sediment	Planctomycetes	Humic	1	1052.9	26	1788.84	14.501	0.001	***
Sediment	Planctomycetes	Temp:UVB	1	0.703	25	1788.13	0.01	0.922
Sediment	Planctomycetes	Temp:Humic	1	23.571	24	1764.56	0.325	0.575
Sediment	Planctomycetes	UVB:Humic	1	8.051	23	1756.51	0.111	0.742
Sediment	Planctomycetes	Temp:UVB:Humic	1	40.732	22	1715.78	0.561	0.462
Sediment	Bacteroidia	NULL			29	4634.18
Sediment	Bacteroidia	Temp	1	3.76	28	4630.42	0.036	0.851
Sediment	Bacteroidia	UVB	1	5.472	27	4624.95	0.053	0.821
Sediment	Bacteroidia	Humic	1	1622.34	26	3002.61	15.608	0.001	***
Sediment	Bacteroidia	Temp:UVB	1	282.915	25	2719.7	2.722	0.113
Sediment	Bacteroidia	Temp:Humic	1	26.003	24	2693.7	0.25	0.622
Sediment	Bacteroidia	UVB:Humic	1	201.753	23	2491.94	1.941	0.177
Sediment	Bacteroidia	Temp:UVB:Humic	1	44.476	22	2447.47	0.428	0.52
Water	Alphaproteobacteria	NULL			30	14121.9
Water	Alphaproteobacteria	Temp	1	1380.68	29	12741.2	3.455	0.076
Water	Alphaproteobacteria	UVB	1	116.885	28	12624.3	0.292	0.594
Water	Alphaproteobacteria	Humic	1	21.656	27	12602.7	0.054	0.818
Water	Alphaproteobacteria	Temp:UVB	1	297.257	26	12305.4	0.744	0.397
Water	Alphaproteobacteria	Temp:Humic	1	353.219	25	11952.2	0.884	0.357
Water	Alphaproteobacteria	UVB:Humic	1	2309.71	24	9642.47	5.779	0.025
Water	Alphaproteobacteria	Temp:UVB:Humic	1	385.246	23	9257.23	0.964	0.336
Water	Gammaproteobacteria	NULL			30	18468.5
Water	Gammaproteobacteria	Temp	1	720.181	29	17748.3	1.274	0.271
Water	Gammaproteobacteria	UVB	1	21.57	28	17726.8	0.038	0.847
Water	Gammaproteobacteria	Humic	1	251.882	27	17474.9	0.446	0.511
Water	Gammaproteobacteria	Temp:UVB	1	2624.06	26	14850.8	4.643	0.042
Water	Gammaproteobacteria	Temp:Humic	1	44.744	25	14806.1	0.079	0.781
Water	Gammaproteobacteria	UVB:Humic	1	420.673	24	14385.4	0.744	0.397
Water	Gammaproteobacteria	Temp:UVB:Humic	1	1.032	23	14384.4	0.002	0.966
Water	Bacteroidia	NULL			30	70179.9
Water	Bacteroidia	Temp	1	6402.05	29	63777.8	2.768	0.11
Water	Bacteroidia	UVB	1	315.315	28	63462.5	0.136	0.715
Water	Bacteroidia	Humic	1	528.101	27	62934.4	0.228	0.637
Water	Bacteroidia	Temp:UVB	1	2260.65	26	60673.8	0.977	0.333
Water	Bacteroidia	Temp:Humic	1	2057.24	25	58616.5	0.889	0.355
Water	Bacteroidia	UVB:Humic	1	675.491	24	57941	0.292	0.594
Water	Bacteroidia	Temp:UVB:Humic	1	5049.09	23	52892	2.183	0.153
Water	ABY1	NULL			30	16935.8
Water	ABY1	Temp	1	790.996	29	16144.8	2.449	0.131
Water	ABY1	UVB	1	2109.67	28	14035.1	6.532	0.018
Water	ABY1	Humic	1	2525.33	27	11509.8	7.819	0.01
Water	ABY1	Temp:UVB	1	644.898	26	10864.9	1.997	0.171
Water	ABY1	Temp:Humic	1	423.783	25	10441.1	1.312	0.264
Water	ABY1	UVB:Humic	1	30.49	24	10410.6	0.094	0.761
Water	ABY1	Temp:UVB:Humic	1	1944.68	23	8465.91	6.021	0.022
M. Digitata	Alphaproteobacteria	NULL			31	7395.97
M. Digitata	Alphaproteobacteria	Temp	1	0.163	30	7395.81	0.001	0.981
M. Digitata	Alphaproteobacteria	UVB	1	94.939	29	7300.87	0.347	0.561
M. Digitata	Alphaproteobacteria	Humic	1	357.793	28	6943.08	1.309	0.264
M. Digitata	Alphaproteobacteria	Temp:UVB	1	97.671	27	6845.41	0.357	0.556
M. Digitata	Alphaproteobacteria	Temp:Humic	1	153.503	26	6691.9	0.562	0.461
M. Digitata	Alphaproteobacteria	UVB:Humic	1	43.362	25	6648.54	0.159	0.694
M. Digitata	Alphaproteobacteria	Temp:UVB:Humic	1	8.094	24	6640.45	0.03	0.865
M. Digitata	Planctomycetes	NULL			31	15598.6
M. Digitata	Planctomycetes	Temp	1	569.601	30	15029	1.672	0.208
M. Digitata	Planctomycetes	UVB	1	0.087	29	15028.9	0	0.987
M. Digitata	Planctomycetes	Humic	1	2627.24	28	12401.7	7.71	0.01
M. Digitata	Planctomycetes	Temp:UVB	1	115.564	27	12286.1	0.339	0.566
M. Digitata	Planctomycetes	Temp:Humic	1	832.748	26	11453.4	2.444	0.131
M. Digitata	Planctomycetes	UVB:Humic	1	1558.63	25	9894.75	4.574	0.043
M. Digitata	Planctomycetes	Temp:UVB:Humic	1	1173.84	24	8720.91	3.445	0.076
M. Digitata	Gammaproteobacteria	NULL			31	10691.7
M. Digitata	Gammaproteobacteria	Temp	1	260.077	30	10431.6	0.701	0.411
M. Digitata	Gammaproteobacteria	UVB	1	252.731	29	10178.9	0.682	0.417
M. Digitata	Gammaproteobacteria	Humic	1	891.762	28	9287.15	2.405	0.134
M. Digitata	Gammaproteobacteria	Temp:UVB	1	1.565	27	9285.59	0.004	0.949
M. Digitata	Gammaproteobacteria	Temp:Humic	1	272.373	26	9013.21	0.734	0.4
M. Digitata	Gammaproteobacteria	UVB:Humic	1	30.369	25	8982.84	0.082	0.777
M. Digitata	Gammaproteobacteria	Temp:UVB:Humic	1	228.415	24	8754.43	0.616	0.44
M. Digitata	Bacteroidia	NULL			31	6524.21
M. Digitata	Bacteroidia	Temp	1	0.106	30	6524.11	0.001	0.981
M. Digitata	Bacteroidia	UVB	1	0.028	29	6524.08	0	0.99
M. Digitata	Bacteroidia	Humic	1	91.529	28	6432.55	0.503	0.485
M. Digitata	Bacteroidia	Temp:UVB	1	253.449	27	6179.1	1.393	0.249
M. Digitata	Bacteroidia	Temp:Humic	1	0.169	26	6178.93	0.001	0.976
M. Digitata	Bacteroidia	UVB:Humic	1	366.431	25	5812.5	2.015	0.169
M. Digitata	Bacteroidia	Temp:UVB:Humic	1	1030.15	24	4782.35	5.664	0.026
M. Capricornis	Alphaproteobacteria	NULL			30	10608.3
M. Capricornis	Alphaproteobacteria	Temp	1	128.536	29	10479.7	0.316	0.58
M. Capricornis	Alphaproteobacteria	UVB	1	40.032	28	10439.7	0.098	0.757
M. Capricornis	Alphaproteobacteria	Humic	1	47.72	27	10392	0.117	0.735
M. Capricornis	Alphaproteobacteria	Temp:UVB	1	17.148	26	10374.8	0.042	0.839
M. Capricornis	Alphaproteobacteria	Temp:Humic	1	73.263	25	10301.6	0.18	0.675
M. Capricornis	Alphaproteobacteria	UVB:Humic	1	347.133	24	9954.42	0.852	0.365
M. Capricornis	Alphaproteobacteria	Temp:UVB:Humic	1	468.811	23	9485.61	1.151	0.294
M. Capricornis	Planctomycetes	NULL			30	5125.7
M. Capricornis	Planctomycetes	Temp	1	851.538	29	4274.16	5.572	0.027
M. Capricornis	Planctomycetes	UVB	1	4.737	28	4269.42	0.031	0.862
M. Capricornis	Planctomycetes	Humic	1	244.598	27	4024.83	1.6	0.219
M. Capricornis	Planctomycetes	Temp:UVB	1	60.515	26	3964.31	0.396	0.535
M. Capricornis	Planctomycetes	Temp:Humic	1	319.222	25	3645.09	2.089	0.162
M. Capricornis	Planctomycetes	UVB:Humic	1	126.384	24	3518.7	0.827	0.373
M. Capricornis	Planctomycetes	Temp:UVB:Humic	1	23.958	23	3494.75	0.157	0.696
M. Capricornis	Bacteroidia	NULL			30	9658
M. Capricornis	Bacteroidia	Temp	1	341.265	29	9316.73	1.108	0.303
M. Capricornis	Bacteroidia	UVB	1	78.118	28	9238.61	0.254	0.619
M. Capricornis	Bacteroidia	Humic	1	547.78	27	8690.83	1.779	0.195
M. Capricornis	Bacteroidia	Temp:UVB	1	619.671	26	8071.16	2.012	0.169
M. Capricornis	Bacteroidia	Temp:Humic	1	3.422	25	8067.74	0.011	0.917
M. Capricornis	Bacteroidia	UVB:Humic	1	987.007	24	7080.73	3.205	0.087
M. Capricornis	Bacteroidia	Temp:UVB:Humic	1	74.202	23	7006.53	0.241	0.628
M. Capricornis	Gammaproteobacteria	NULL			30	3771.48
M. Capricornis	Gammaproteobacteria	Temp	1	0.808	29	3770.67	0.006	0.939
M. Capricornis	Gammaproteobacteria	UVB	1	2.274	28	3768.4	0.017	0.899
M. Capricornis	Gammaproteobacteria	Humic	1	25.533	27	3742.87	0.187	0.67
M. Capricornis	Gammaproteobacteria	Temp:UVB	1	11.031	26	3731.84	0.081	0.779
M. Capricornis	Gammaproteobacteria	Temp:Humic	1	395.654	25	3336.18	2.891	0.103
M. Capricornis	Gammaproteobacteria	UVB:Humic	1	272.736	24	3063.45	1.993	0.171
M. Capricornis	Gammaproteobacteria	Temp:UVB:Humic	1	24.246	23	3039.2	0.177	0.678
S. Glaucum	Alphaproteobacteria	NULL			31	12095
S. Glaucum	Alphaproteobacteria	Temp	1	1813.46	30	10281.6	5.602	0.026
S. Glaucum	Alphaproteobacteria	UVB	1	787.389	29	9494.17	2.432	0.132
S. Glaucum	Alphaproteobacteria	Humic	1	12.282	28	9481.89	0.038	0.847
S. Glaucum	Alphaproteobacteria	Temp:UVB	1	151.621	27	9330.26	0.468	0.5
S. Glaucum	Alphaproteobacteria	Temp:Humic	1	157.646	26	9172.62	0.487	0.492
S. Glaucum	Alphaproteobacteria	UVB:Humic	1	140.856	25	9031.76	0.435	0.516
S. Glaucum	Alphaproteobacteria	Temp:UVB:Humic	1	581.404	24	8450.36	1.796	0.193
S. Glaucum	Spirochaetia	NULL			31	60495.8
S. Glaucum	Spirochaetia	Temp	1	2816.88	30	57678.9	1.488	0.234
S. Glaucum	Spirochaetia	UVB	1	2116.11	29	55562.8	1.117	0.301
S. Glaucum	Spirochaetia	Humic	1	999.176	28	54563.6	0.528	0.475
S. Glaucum	Spirochaetia	Temp:UVB	1	4617.65	27	49946	2.439	0.131
S. Glaucum	Spirochaetia	Temp:Humic	1	263.643	26	49682.3	0.139	0.712
S. Glaucum	Spirochaetia	UVB:Humic	1	440.29	25	49242	0.233	0.634
S. Glaucum	Spirochaetia	Temp:UVB:Humic	1	169.379	24	49072.7	0.089	0.767
S. Glaucum	Planctomycetes	NULL			31	18820.9
S. Glaucum	Planctomycetes	Temp	1	3394.26	30	15426.6	6.608	0.017
S. Glaucum	Planctomycetes	UVB	1	105.41	29	15321.2	0.205	0.655
S. Glaucum	Planctomycetes	Humic	1	57.985	28	15263.2	0.113	0.74
S. Glaucum	Planctomycetes	Temp:UVB	1	129.955	27	15133.3	0.253	0.62
S. Glaucum	Planctomycetes	Temp:Humic	1	239.477	26	14893.8	0.466	0.501
S. Glaucum	Planctomycetes	UVB:Humic	1	26.998	25	14866.8	0.053	0.821
S. Glaucum	Planctomycetes	Temp:UVB:Humic	1	14.452	24	14852.3	0.028	0.868
S. Glaucum	Bacilli	NULL			31	80027.1
S. Glaucum	Bacilli	Temp	1	40969.5	30	39057.6	25.562	0	***
S. Glaucum	Bacilli	UVB	1	1036.18	29	38021.4	0.647	0.429
S. Glaucum	Bacilli	Humic	1	113.621	28	37907.8	0.071	0.792
S. Glaucum	Bacilli	Temp:UVB	1	0.058	27	37907.7	0	0.995
S. Glaucum	Bacilli	Temp:Humic	1	702.272	26	37205.5	0.438	0.514
S. Glaucum	Bacilli	UVB:Humic	1	184.284	25	37021.2	0.115	0.737
S. Glaucum	Bacilli	Temp:UVB:Humic	1	109.074	24	36912.1	0.068	0.796
Chondrilla sp.	Cyanobacteriia	NULL			31	1449.11
Chondrilla sp.	Cyanobacteriia	Temp	1	87.769	30	1361.34	1.638	0.213
Chondrilla sp.	Cyanobacteriia	UVB	1	1.989	29	1359.35	0.037	0.849
Chondrilla sp.	Cyanobacteriia	Humic	1	51.852	28	1307.5	0.968	0.335
Chondrilla sp.	Cyanobacteriia	Temp:UVB	1	9.137	27	1298.36	0.171	0.683
Chondrilla sp.	Cyanobacteriia	Temp:Humic	1	7.608	26	1290.75	0.142	0.71
Chondrilla sp.	Cyanobacteriia	UVB:Humic	1	0.241	25	1290.51	0.004	0.947
Chondrilla sp.	Cyanobacteriia	Temp:UVB:Humic	1	4.67	24	1285.84	0.087	0.77
Chondrilla sp.	Gammaproteobacteria	NULL			31	463.505
Chondrilla sp.	Gammaproteobacteria	Temp	1	0.581	30	462.923	0.036	0.85
Chondrilla sp.	Gammaproteobacteria	UVB	1	15.198	29	447.726	0.953	0.339
Chondrilla sp.	Gammaproteobacteria	Humic	1	49.783	28	397.942	3.12	0.09
Chondrilla sp.	Gammaproteobacteria	Temp:UVB	1	6.164	27	391.779	0.386	0.54
Chondrilla sp.	Gammaproteobacteria	Temp:Humic	1	4.688	26	387.09	0.294	0.593
Chondrilla sp.	Gammaproteobacteria	UVB:Humic	1	1.332	25	385.758	0.083	0.775
Chondrilla sp.	Gammaproteobacteria	Temp:UVB:Humic	1	2.336	24	383.422	0.146	0.705
Chondrilla sp.	Alphaproteobacteria	NULL			31	471.611
Chondrilla sp.	Alphaproteobacteria	Temp	1	1.127	30	470.484	0.087	0.771
Chondrilla sp.	Alphaproteobacteria	UVB	1	3.593	29	466.891	0.277	0.603
Chondrilla sp.	Alphaproteobacteria	Humic	1	2.593	28	464.299	0.2	0.659
Chondrilla sp.	Alphaproteobacteria	Temp:UVB	1	18.386	27	445.913	1.418	0.245
Chondrilla sp.	Alphaproteobacteria	Temp:Humic	1	38.287	26	407.626	2.954	0.099
Chondrilla sp.	Alphaproteobacteria	UVB:Humic	1	7.531	25	400.095	0.581	0.453
Chondrilla sp.	Alphaproteobacteria	Temp:UVB:Humic	1	91.402	24	308.693	7.051	0.014
Chondrilla sp.	BD2.11_terrestrial_group	NULL			31	1691.73
Chondrilla sp.	BD2.11_terrestrial_group	Temp	1	49.53	30	1642.2	1.354	0.256
Chondrilla sp.	BD2.11_terrestrial_group	UVB	1	24.614	29	1617.59	0.673	0.42
Chondrilla sp.	BD2.11_terrestrial_group	Humic	1	738.613	28	878.974	20.196	0	***
Chondrilla sp.	BD2.11_terrestrial_group	Temp:UVB	1	2.043	27	876.931	0.056	0.815
Chondrilla sp.	BD2.11_terrestrial_group	Temp:Humic	1	0.453	26	876.478	0.012	0.912
Chondrilla sp.	BD2.11_terrestrial_group	UVB:Humic	1	5.775	25	870.702	0.158	0.695
Chondrilla sp.	BD2.11_terrestrial_group	Temp:UVB:Humic	1	6.604	24	864.099	0.181	0.675

### Sheet: GLM_orders
Humic substances mitigate adverse effects of elevated temperature with potentially critical repercussions for coral reef resilience T.M. Stuij*, D.F.R. Cleary*, N.J. de Voogd*, R.J.M. Rocha, A.R.M. Polonia, D.A.M. Silva, J.C. Frommlet, A. Louvado, Y. M. Huang, N. van der Windt, N.C.M. Gomes* Published in: XXX *Corresponding authors: email addresses: tamarastuij@ua.pt (T.M. Stuij), cleary@ua.pt (D…
Supplementary table 6.3 Results of GLM analyses of the relative abundances of the four most abundant bacterial orders in each biotope. Coef: coefficient, Df: degrees of freedom, Resid.Df: residual degrees of freedom and Resid.Dev: residual deviance. p < 0.05, ** p < 0.01, *** p < 0.001
Biotope	Order	Coef	Df	Resid.Df	Resid.Dev	F	P	Sig
Sediment	Rhodobacterales	NULL			29	7528.9
Sediment	Rhodobacterales	Temp	1	586.184	28	6942.72	2.998	0.097
Sediment	Rhodobacterales	UVB	1	55.31	27	6887.41	0.283	0.6
Sediment	Rhodobacterales	Humic	1	2631.77	26	4255.64	13.462	0.001	**
Sediment	Rhodobacterales	Temp:UVB	1	153.535	25	4102.11	0.785	0.385
Sediment	Rhodobacterales	Temp:Humic	1	201.916	24	3900.19	1.033	0.321
Sediment	Rhodobacterales	UVB:Humic	1	118.471	23	3781.72	0.606	0.445
Sediment	Rhodobacterales	Temp:UVB:Humic	1	10.077	22	3771.64	0.052	0.822
Sediment	Pirellulales	NULL			29	2463.56
Sediment	Pirellulales	Temp	1	123.747	28	2339.81	2.277	0.146
Sediment	Pirellulales	UVB	1	21.27	27	2318.54	0.391	0.538
Sediment	Pirellulales	Humic	1	903.956	26	1414.58	16.634	0	***
Sediment	Pirellulales	Temp:UVB	1	5.995	25	1408.59	0.11	0.743
Sediment	Pirellulales	Temp:Humic	1	33.125	24	1375.46	0.61	0.443
Sediment	Pirellulales	UVB:Humic	1	29.134	23	1346.33	0.536	0.472
Sediment	Pirellulales	Temp:UVB:Humic	1	1.739	22	1344.59	0.032	0.86
Sediment	Microtrichales	NULL			29	2582.86
Sediment	Microtrichales	Temp	1	51.09	28	2531.76	1.386	0.252
Sediment	Microtrichales	UVB	1	16.298	27	2515.47	0.442	0.513
Sediment	Microtrichales	Humic	1	1437.46	26	1078.01	38.984	0	***
Sediment	Microtrichales	Temp:UVB	1	94.809	25	983.2	2.571	0.123
Sediment	Microtrichales	Temp:Humic	1	19.511	24	963.689	0.529	0.475
Sediment	Microtrichales	UVB:Humic	1	3.562	23	960.127	0.097	0.759
Sediment	Microtrichales	Temp:UVB:Humic	1	73.611	22	886.516	1.996	0.172
Sediment	Verrucomicrobiales	NULL			29	3202.33
Sediment	Verrucomicrobiales	Temp	1	279.009	28	2923.32	3.22	0.086
Sediment	Verrucomicrobiales	UVB	1	25.188	27	2898.13	0.291	0.595
Sediment	Verrucomicrobiales	Humic	1	320.771	26	2577.36	3.702	0.067
Sediment	Verrucomicrobiales	Temp:UVB	1	126.308	25	2451.05	1.458	0.24
Sediment	Verrucomicrobiales	Temp:Humic	1	264.342	24	2186.71	3.051	0.095
Sediment	Verrucomicrobiales	UVB:Humic	1	6.399	23	2180.31	0.074	0.788
Sediment	Verrucomicrobiales	Temp:UVB:Humic	1	105.278	22	2075.04	1.215	0.282
Water	Alteromonadales	NULL			30	24084.3
Water	Alteromonadales	Temp	1	605.004	29	23479.3	0.803	0.379
Water	Alteromonadales	UVB	1	187.69	28	23291.6	0.249	0.622
Water	Alteromonadales	Humic	1	815.755	27	22475.8	1.083	0.309
Water	Alteromonadales	Temp:UVB	1	2898.55	26	19577.3	3.849	0.062
Water	Alteromonadales	Temp:Humic	1	31.3	25	19546	0.042	0.84
Water	Alteromonadales	UVB:Humic	1	392.205	24	19153.8	0.521	0.478
Water	Alteromonadales	Temp:UVB:Humic	1	2.752	23	19151	0.004	0.952
Water	Flavobacteriales	NULL			30	97080.5
Water	Flavobacteriales	Temp	1	7852.02	29	89228.5	2.48	0.129
Water	Flavobacteriales	UVB	1	408.276	28	88820.2	0.129	0.723
Water	Flavobacteriales	Humic	1	1130.87	27	87689.3	0.357	0.556
Water	Flavobacteriales	Temp:UVB	1	2653.64	26	85035.7	0.838	0.369
Water	Flavobacteriales	Temp:Humic	1	2760.52	25	82275.2	0.872	0.36
Water	Flavobacteriales	UVB:Humic	1	590.877	24	81684.3	0.187	0.67
Water	Flavobacteriales	Temp:UVB:Humic	1	6797.73	23	74886.6	2.147	0.156
Water	Rhodobacterales	NULL			30	20239
Water	Rhodobacterales	Temp	1	3604.89	29	16634.1	8.017	0.009	**
Water	Rhodobacterales	UVB	1	2024.51	28	14609.6	4.502	0.045
Water	Rhodobacterales	Humic	1	2826.05	27	11783.5	6.285	0.02
Water	Rhodobacterales	Temp:UVB	1	4.687	26	11778.9	0.01	0.92
Water	Rhodobacterales	Temp:Humic	1	1548.6	25	10230.3	3.444	0.076
Water	Rhodobacterales	UVB:Humic	1	223.763	24	10006.5	0.498	0.488
Water	Rhodobacterales	Temp:UVB:Humic	1	69.716	23	9936.78	0.155	0.697
Water	Caulobacterales	NULL			30	21500
Water	Caulobacterales	Temp	1	1531.84	29	19968.2	4.175	0.053
Water	Caulobacterales	UVB	1	692.127	28	19276.1	1.886	0.183
Water	Caulobacterales	Humic	1	1232.86	27	18043.2	3.36	0.08
Water	Caulobacterales	Temp:UVB	1	978.341	26	17064.9	2.666	0.116
Water	Caulobacterales	Temp:Humic	1	4109.1	25	12955.8	11.198	0.003	**
Water	Caulobacterales	UVB:Humic	1	3892.24	24	9063.52	10.607	0.003	**
Water	Caulobacterales	Temp:UVB:Humic	1	206.594	23	8856.93	0.563	0.461
M. Digitata	Rhodobacterales	NULL			31	17970
M. Digitata	Rhodobacterales	Temp	1	1227.06	30	16742.9	2.212	0.15
M. Digitata	Rhodobacterales	UVB	1	18.008	29	16724.9	0.032	0.859
M. Digitata	Rhodobacterales	Humic	1	246.619	28	16478.3	0.445	0.511
M. Digitata	Rhodobacterales	Temp:UVB	1	652.823	27	15825.5	1.177	0.289
M. Digitata	Rhodobacterales	Temp:Humic	1	94.014	26	15731.5	0.169	0.684
M. Digitata	Rhodobacterales	UVB:Humic	1	1718.3	25	14013.2	3.097	0.091
M. Digitata	Rhodobacterales	Temp:UVB:Humic	1	428.729	24	13584.4	0.773	0.388
M. Digitata	Rhizobiales	NULL			31	9064.42
M. Digitata	Rhizobiales	Temp	1	4.111	30	9060.31	0.02	0.889
M. Digitata	Rhizobiales	UVB	1	189.285	29	8871.02	0.922	0.347
M. Digitata	Rhizobiales	Humic	1	1239.91	28	7631.11	6.04	0.022
M. Digitata	Rhizobiales	Temp:UVB	1	1429.86	27	6201.25	6.965	0.014
M. Digitata	Rhizobiales	Temp:Humic	1	60.411	26	6140.84	0.294	0.592
M. Digitata	Rhizobiales	UVB:Humic	1	1044.03	25	5096.8	5.086	0.034
M. Digitata	Rhizobiales	Temp:UVB:Humic	1	1.354	24	5095.45	0.007	0.936
M. Digitata	Pirellulales	NULL			31	10527.4
M. Digitata	Pirellulales	Temp	1	297.114	30	10230.3	1.193	0.286
M. Digitata	Pirellulales	UVB	1	61.194	29	10169.1	0.246	0.625
M. Digitata	Pirellulales	Humic	1	2035.8	28	8133.34	8.173	0.009	**
M. Digitata	Pirellulales	Temp:UVB	1	125.822	27	8007.52	0.505	0.484
M. Digitata	Pirellulales	Temp:Humic	1	325.027	26	7682.49	1.305	0.265
M. Digitata	Pirellulales	UVB:Humic	1	746.277	25	6936.21	2.996	0.096
M. Digitata	Pirellulales	Temp:UVB:Humic	1	890.895	24	6045.32	3.577	0.071
M. Digitata	Cytophagales	NULL			31	7512.16
M. Digitata	Cytophagales	Temp	1	33.082	30	7479.08	0.21	0.651
M. Digitata	Cytophagales	UVB	1	36.829	29	7442.25	0.233	0.633
M. Digitata	Cytophagales	Humic	1	256.989	28	7185.27	1.628	0.214
M. Digitata	Cytophagales	Temp:UVB	1	25.231	27	7160.03	0.16	0.693
M. Digitata	Cytophagales	Temp:Humic	1	39.356	26	7120.68	0.249	0.622
M. Digitata	Cytophagales	UVB:Humic	1	509.5	25	6611.18	3.227	0.085
M. Digitata	Cytophagales	Temp:UVB:Humic	1	2024.75	24	4586.42	12.824	0.002	**
M. Capricornis	Pirellulales	NULL			30	4534.95
M. Capricornis	Pirellulales	Temp	1	431.859	29	4103.09	4.323	0.049
M. Capricornis	Pirellulales	UVB	1	88.539	28	4014.55	0.886	0.356
M. Capricornis	Pirellulales	Humic	1	731.555	27	3283	7.324	0.013
M. Capricornis	Pirellulales	Temp:UVB	1	164.165	26	3118.83	1.644	0.213
M. Capricornis	Pirellulales	Temp:Humic	1	634.872	25	2483.96	6.356	0.019
M. Capricornis	Pirellulales	UVB:Humic	1	130.121	24	2353.84	1.303	0.265
M. Capricornis	Pirellulales	Temp:UVB:Humic	1	61.638	23	2292.2	0.617	0.44
M. Capricornis	Rhizobiales	NULL			30	7328.95
M. Capricornis	Rhizobiales	Temp	1	0.933	29	7328.02	0.004	0.953
M. Capricornis	Rhizobiales	UVB	1	79.238	28	7248.78	0.302	0.588
M. Capricornis	Rhizobiales	Humic	1	524.453	27	6724.33	2.001	0.171
M. Capricornis	Rhizobiales	Temp:UVB	1	150.247	26	6574.08	0.573	0.457
M. Capricornis	Rhizobiales	Temp:Humic	1	132.614	25	6441.46	0.506	0.484
M. Capricornis	Rhizobiales	UVB:Humic	1	25.995	24	6415.47	0.099	0.756
M. Capricornis	Rhizobiales	Temp:UVB:Humic	1	328.512	23	6086.96	1.253	0.275
M. Capricornis	Rhodobacterales	NULL			30	14540.9
M. Capricornis	Rhodobacterales	Temp	1	442.946	29	14098	0.814	0.376
M. Capricornis	Rhodobacterales	UVB	1	2.054	28	14095.9	0.004	0.952
M. Capricornis	Rhodobacterales	Humic	1	852.326	27	13243.6	1.566	0.223
M. Capricornis	Rhodobacterales	Temp:UVB	1	326.277	26	12917.3	0.599	0.447
M. Capricornis	Rhodobacterales	Temp:Humic	1	422.786	25	12494.6	0.777	0.387
M. Capricornis	Rhodobacterales	UVB:Humic	1	292.196	24	12202.4	0.537	0.471
M. Capricornis	Rhodobacterales	Temp:UVB:Humic	1	243.302	23	11959.1	0.447	0.51
M. Capricornis	uncultured	NULL			30	253.401
M. Capricornis	uncultured	Temp	1	64.004	29	189.398	11.238	0.003	**
M. Capricornis	uncultured	UVB	1	2.228	28	187.17	0.391	0.538
M. Capricornis	uncultured	Humic	1	9.422	27	177.747	1.654	0.211
M. Capricornis	uncultured	Temp:UVB	1	8.118	26	169.629	1.425	0.245
M. Capricornis	uncultured	Temp:Humic	1	2.448	25	167.182	0.43	0.519
M. Capricornis	uncultured	UVB:Humic	1	12.855	24	154.326	2.257	0.147
M. Capricornis	uncultured	Temp:UVB:Humic	1	4.631	23	149.695	0.813	0.377
S. Glaucum	Rhodobacterales	NULL			31	12622.3
S. Glaucum	Rhodobacterales	Temp	1	3904.42	30	8717.93	13.031	0.001	**
S. Glaucum	Rhodobacterales	UVB	1	750.523	29	7967.41	2.505	0.127
S. Glaucum	Rhodobacterales	Humic	1	1.23	28	7966.18	0.004	0.949
S. Glaucum	Rhodobacterales	Temp:UVB	1	1.687	27	7964.49	0.006	0.941
S. Glaucum	Rhodobacterales	Temp:Humic	1	15.905	26	7948.59	0.053	0.82
S. Glaucum	Rhodobacterales	UVB:Humic	1	367.794	25	7580.79	1.227	0.279
S. Glaucum	Rhodobacterales	Temp:UVB:Humic	1	4.838	24	7575.95	0.016	0.9
S. Glaucum	Spirochaetales	NULL			31	60495.8
S. Glaucum	Spirochaetales	Temp	1	2816.88	30	57678.9	1.488	0.234
S. Glaucum	Spirochaetales	UVB	1	2116.11	29	55562.8	1.117	0.301
S. Glaucum	Spirochaetales	Humic	1	999.176	28	54563.6	0.528	0.475
S. Glaucum	Spirochaetales	Temp:UVB	1	4617.65	27	49946	2.439	0.131
S. Glaucum	Spirochaetales	Temp:Humic	1	263.643	26	49682.3	0.139	0.712
S. Glaucum	Spirochaetales	UVB:Humic	1	440.29	25	49242	0.233	0.634
S. Glaucum	Spirochaetales	Temp:UVB:Humic	1	169.379	24	49072.7	0.089	0.767
S. Glaucum	Entomoplasmatales	NULL			31	81366.4
S. Glaucum	Entomoplasmatales	Temp	1	41340.7	30	40025.7	25.435	0	***
S. Glaucum	Entomoplasmatales	UVB	1	1104.15	29	38921.6	0.679	0.418
S. Glaucum	Entomoplasmatales	Humic	1	110.822	28	38810.7	0.068	0.796
S. Glaucum	Entomoplasmatales	Temp:UVB	1	0.954	27	38809.8	0.001	0.981
S. Glaucum	Entomoplasmatales	Temp:Humic	1	724.179	26	38085.6	0.446	0.511
S. Glaucum	Entomoplasmatales	UVB:Humic	1	174.975	25	37910.6	0.108	0.746
S. Glaucum	Entomoplasmatales	Temp:UVB:Humic	1	113.869	24	37796.8	0.07	0.794
S. Glaucum	Rhizobiales	NULL			31	11513.9
S. Glaucum	Rhizobiales	Temp	1	1849.68	30	9664.17	4.829	0.038
S. Glaucum	Rhizobiales	UVB	1	14.381	29	9649.79	0.038	0.848
S. Glaucum	Rhizobiales	Humic	1	0.526	28	9649.26	0.001	0.971
S. Glaucum	Rhizobiales	Temp:UVB	1	8.671	27	9640.59	0.023	0.882
S. Glaucum	Rhizobiales	Temp:Humic	1	30.894	26	9609.7	0.081	0.779
S. Glaucum	Rhizobiales	UVB:Humic	1	3.274	25	9606.42	0.009	0.927
S. Glaucum	Rhizobiales	Temp:UVB:Humic	1	348.703	24	9257.72	0.91	0.35
Chondrilla sp.	Synechococcales	NULL			31	1446.65
Chondrilla sp.	Synechococcales	Temp	1	86.921	30	1359.73	1.624	0.215
Chondrilla sp.	Synechococcales	UVB	1	1.897	29	1357.84	0.035	0.852
Chondrilla sp.	Synechococcales	Humic	1	51.419	28	1306.42	0.961	0.337
Chondrilla sp.	Synechococcales	Temp:UVB	1	9.175	27	1297.24	0.171	0.683
Chondrilla sp.	Synechococcales	Temp:Humic	1	7.488	26	1289.75	0.14	0.712
Chondrilla sp.	Synechococcales	UVB:Humic	1	0.226	25	1289.53	0.004	0.949
Chondrilla sp.	Synechococcales	Temp:UVB:Humic	1	4.999	24	1284.53	0.093	0.763
Chondrilla sp.	Rhodobacterales	NULL			31	772.546
Chondrilla sp.	Rhodobacterales	Temp	1	0.025	30	772.52	0.001	0.974
Chondrilla sp.	Rhodobacterales	UVB	1	34.161	29	738.359	1.423	0.245
Chondrilla sp.	Rhodobacterales	Humic	1	22.383	28	715.976	0.932	0.344
Chondrilla sp.	Rhodobacterales	Temp:UVB	1	11.278	27	704.699	0.47	0.5
Chondrilla sp.	Rhodobacterales	Temp:Humic	1	110.212	26	594.487	4.59	0.043
Chondrilla sp.	Rhodobacterales	UVB:Humic	1	0.471	25	594.016	0.02	0.89
Chondrilla sp.	Rhodobacterales	Temp:UVB:Humic	1	18.088	24	575.928	0.753	0.394
Chondrilla sp.	HOC36	NULL			31	648.711
Chondrilla sp.	HOC36	Temp	1	1.054	30	647.657	0.065	0.801
Chondrilla sp.	HOC36	UVB	1	2.526	29	645.131	0.156	0.696
Chondrilla sp.	HOC36	Humic	1	178.517	28	466.614	11.026	0.003	**
Chondrilla sp.	HOC36	Temp:UVB	1	11.212	27	455.402	0.692	0.414
Chondrilla sp.	HOC36	Temp:Humic	1	11.906	26	443.496	0.735	0.4
Chondrilla sp.	HOC36	UVB:Humic	1	0.73	25	442.766	0.045	0.834
Chondrilla sp.	HOC36	Temp:UVB:Humic	1	58.218	24	384.548	3.596	0.07
Chondrilla sp.	Oceanospirillales	NULL			31	663.14
Chondrilla sp.	Oceanospirillales	Temp	1	62.333	30	600.807	3.764	0.064
Chondrilla sp.	Oceanospirillales	UVB	1	57.33	29	543.477	3.462	0.075
Chondrilla sp.	Oceanospirillales	Humic	1	0.301	28	543.176	0.018	0.894
Chondrilla sp.	Oceanospirillales	Temp:UVB	1	74.361	27	468.815	4.49	0.045
Chondrilla sp.	Oceanospirillales	Temp:Humic	1	30.786	26	438.03	1.859	0.185
Chondrilla sp.	Oceanospirillales	UVB:Humic	1	10.741	25	427.289	0.649	0.429
Chondrilla sp.	Oceanospirillales	Temp:UVB:Humic	1	23.269	24	404.02	1.405	0.247
