## supplementary table 8 for "Humic substances mitigate adverse effects of elevated temperature with potentially critical repercussions for coral reef resilience"

### Sheet: Supp_table_8_Boruta_signOTUs
Humic substances mitigate adverse effects of elevated temperature with potentially critical repercussions for coral reef resilience T.M. Stuij*, D.F.R. Cleary*, N.J. de Voogd*, R.J.M. Rocha, A.R.M. Polonia, D.A.M. Silva, J.C. Frommlet, A. Louvado, Y. M. Huang, N. van der Windt, N.C.M. Gomes* Published in: XXX *Corresponding authors: email addresses: tamarastuij@ua.pt (T.M. Stuij), cleary@ua.pt (D…
Supplementary table 8 Significant predictor OTUs along with their SILVA taxonomy assignment with Humic substances as the response veriable per biotope.
Biotope	OTU	mean importance	median importance	minimum importance	maximum importance	normHits	decision	Kingdom	Phylum	Class	Order	Family	Genus	Species
Sediment	90	7.74625	7.79382	3.73489	9.38795	1	Confirmed	Bacteria	Proteobacteria	Alphaproteobacteria	Rhodobacterales	Rhodobacteraceae	Unassigned	Unassigned
Sediment	502	7.10745	7.12485	3.62125	8.86498	1	Confirmed	Bacteria	Proteobacteria	Gammaproteobacteria	HOC36	HOC36	HOC36	uncultured_bacterium
Sediment	11	6.43121	6.45306	3.2013	8.60873	1	Confirmed	Bacteria	Proteobacteria	Gammaproteobacteria	Oceanospirillales	Pseudohongiellaceae	Pseudohongiella	Unassigned
Sediment	182	5.75703	5.78791	2.78422	7.37665	0.998999	Confirmed	Bacteria	Proteobacteria	Alphaproteobacteria	Rhodobacterales	Rhodobacteraceae	Unassigned	Unassigned
Sediment	979	5.70701	5.7307	2.90026	7.50041	1	Confirmed	Bacteria	Planctomycetota	Planctomycetes	Unassigned	Unassigned	Unassigned	Unassigned
Sediment	50	5.06683	5.11367	2.10835	6.45838	1	Confirmed	Bacteria	Proteobacteria	Alphaproteobacteria	Rhizobiales	Hyphomicrobiaceae	Filomicrobium	uncultured_bacterium
Sediment	73	4.14492	4.17189	1.85721	6.13169	0.998999	Confirmed	Bacteria	Proteobacteria	Alphaproteobacteria	Micavibrionales	Micavibrionaceae	uncultured	uncultured_bacterium
Sediment	19	3.7359	3.76604	1.001	5.52323	0.987988	Confirmed	Bacteria	Proteobacteria	Alphaproteobacteria	Caulobacterales	Hyphomonadaceae	Maricaulis	Unassigned
Sediment	66	3.4398	3.48837	0.929662	5.31523	0.972973	Confirmed	Bacteria	Proteobacteria	Alphaproteobacteria	Caulobacterales	Hyphomonadaceae	Maricaulis	Unassigned
Sediment	541	3.41443	3.45904	0.844551	5.13764	0.96997	Confirmed	Bacteria	Actinobacteriota	Actinobacteria	Corynebacteriales	Nocardiaceae	Rhodococcus	Unassigned
Sediment	79	3.24029	3.25655	0.835586	5.16476	0.961962	Confirmed	Bacteria	Gemmatimonadota	BD2-11_terrestrial_group	BD2-11_terrestrial_group	BD2-11_terrestrial_group	BD2-11_terrestrial_group	uncultured_Gemmatimonadaceae
Sediment	881	3.14524	3.17947	0.608901	4.86453	0.950951	Confirmed	Bacteria	Proteobacteria	Gammaproteobacteria	Steroidobacterales	Woeseiaceae	JTB255_marine_benthic_group	Unassigned
Sediment	697	3.13158	3.17566	0.648211	4.75248	0.953954	Confirmed	Bacteria	Proteobacteria	Alphaproteobacteria	Caulobacterales	Hyphomonadaceae	uncultured	Unassigned
Sediment	1033	3.06898	3.12417	0.109593	4.69268	0.92993	Confirmed	Bacteria	Proteobacteria	Alphaproteobacteria	Rhizobiales	Hyphomicrobiaceae	Filomicrobium	uncultured_bacterium
Sediment	830	2.97011	3.02045	0.682844	5.10613	0.935936	Confirmed	Bacteria	Proteobacteria	Alphaproteobacteria	Rhodobacterales	Rhodobacteraceae	Cognatishimia	Unassigned
Sediment	1245	2.84989	2.88944	0.189677	4.55819	0.897898	Confirmed	Bacteria	Proteobacteria	Alphaproteobacteria	Rhodobacterales	Rhodobacteraceae	Cognatishimia	Unassigned
Sediment	206	2.56251	2.61379	-0.721486	4.40163	0.831832	Confirmed	Bacteria	Patescibacteria	ABY1	Candidatus_Kerfeldbacteria	Candidatus_Kerfeldbacteria	Candidatus_Kerfeldbacteria	uncultured_bacterium
Sediment	37	2.55221	2.58918	0.219627	4.41611	0.841842	Confirmed	Bacteria	Patescibacteria	ABY1	Candidatus_Kerfeldbacteria	Candidatus_Kerfeldbacteria	Candidatus_Kerfeldbacteria	uncultured_bacterium
Sediment	530	2.52392	2.60289	-0.496494	4.147	0.814815	Confirmed	Bacteria	Patescibacteria	ABY1	Candidatus_Kerfeldbacteria	Candidatus_Kerfeldbacteria	Candidatus_Kerfeldbacteria	uncultured_bacterium
Sediment	436	2.39579	2.45934	-0.12062	4.09114	0.781782	Confirmed	Bacteria	Gemmatimonadota	BD2-11_terrestrial_group	BD2-11_terrestrial_group	BD2-11_terrestrial_group	BD2-11_terrestrial_group	uncultured_Gemmatimonadaceae
Sediment	61	2.35837	2.39157	-0.812865	4.08401	0.754755	Confirmed	Bacteria	Bacteroidota	Bacteroidia	Flavobacteriales	Flavobacteriaceae	Flavobacteriaceae	Aureicoccus_marinus
Sediment	504	2.23771	2.32236	-1.28959	4.11091	0.701702	Confirmed	Bacteria	Bacteroidota	Bacteroidia	Flavobacteriales	Flavobacteriaceae	Flavobacteriaceae	Aureicoccus_marinus
Sediment	2	2.23303	2.30086	-1.001	3.86356	0.697698	Confirmed	Bacteria	Chloroflexi	Dehalococcoidia	SAR202_clade	SAR202_clade	SAR202_clade	uncultured_Thermomicrobium
Sediment	273	2.21661	2.3441	-1.75648	4.08318	0.715716	Confirmed	Bacteria	Proteobacteria	Gammaproteobacteria	Oceanospirillales	Pseudohongiellaceae	Pseudohongiella	Unassigned
Sediment	228	2.17995	2.22607	-0.845277	3.8143	0.685686	Confirmed	Bacteria	Actinobacteriota	Acidimicrobiia	Microtrichales	Ilumatobacteraceae	Ilumatobacter	uncultured_actinobacterium
Sediment	197	2.17002	2.21268	-0.953326	3.65344	0.697698	Confirmed	Bacteria	Proteobacteria	Alphaproteobacteria	Caulobacterales	Hyphomonadaceae	uncultured	Unassigned
Sediment	630	2.12281	2.18914	-0.214977	3.8199	0.651652	Confirmed	Bacteria	Proteobacteria	Alphaproteobacteria	Unassigned	Unassigned	Unassigned	Unassigned
Sediment	1059	2.11137	2.14186	-1.001	3.94715	0.677678	Confirmed	Bacteria	Proteobacteria	Gammaproteobacteria	Cellvibrionales	Halieaceae	Halieaceae	uncultured_bacterium
Sediment	1301	2.06106	2.1226	-1.02892	3.94288	0.62963	Confirmed	Bacteria	Proteobacteria	Gammaproteobacteria	Cellvibrionales	Halieaceae	Halieaceae	uncultured_bacterium
Sediment	97	1.93976	2.02415	-1.35925	3.84759	0.597598	Confirmed	Bacteria	Proteobacteria	Gammaproteobacteria	Cellvibrionales	Halieaceae	Halieaceae	uncultured_bacterium
Sediment	268	1.93835	2.00279	-1.18845	3.59381	0.567568	Confirmed	Bacteria	Patescibacteria	Saccharimonadia	Saccharimonadales	Saccharimonadales	Saccharimonadales	Unassigned
Sediment	962	1.91217	1.97107	-1.39234	3.44275	0.56957	Confirmed	Bacteria	Proteobacteria	Alphaproteobacteria	Caulobacterales	Hyphomonadaceae	uncultured	uncultured_organism
Water	39	6.82918	6.82407	4.30171	8.3786	1	Confirmed	Bacteria	Proteobacteria	Gammaproteobacteria	Oceanospirillales	Pseudohongiellaceae	Pseudohongiella	uncultured_bacterium
Water	162	6.16571	6.19182	4.08514	7.94497	1	Confirmed	Bacteria	Proteobacteria	Alphaproteobacteria	Rhodobacterales	Rhodobacteraceae	Unassigned	Unassigned
Water	81	6.12361	6.13219	3.60661	7.67196	1	Confirmed	Bacteria	Proteobacteria	Alphaproteobacteria	Rhodobacterales	Rhodobacteraceae	Unassigned	Unassigned
Water	90	6.03214	6.05252	4.36961	7.53317	1	Confirmed	Bacteria	Proteobacteria	Alphaproteobacteria	Rhodobacterales	Rhodobacteraceae	Roseobacter_clade_CHAB-I-5_lineage	Unassigned
Water	119	5.1478	5.16482	3.52561	6.74764	1	Confirmed	Bacteria	Proteobacteria	Alphaproteobacteria	Rhizobiales	Methyloligellaceae	Methyloceanibacter	uncultured_bacterium
Water	550	5.08944	5.10197	3.34329	6.43643	1	Confirmed	Bacteria	Verrucomicrobiota	Chlamydiae	Chlamydiales	Simkaniaceae	Unassigned	Unassigned
Water	62	4.85561	4.84326	2.99901	6.68965	1	Confirmed	Bacteria	Verrucomicrobiota	Chlamydiae	Chlamydiales	Simkaniaceae	Unassigned	Unassigned
Water	23	4.82635	4.84564	3.19544	6.24745	1	Confirmed	Bacteria	Verrucomicrobiota	Chlamydiae	Chlamydiales	Simkaniaceae	Unassigned	Unassigned
Water	568	4.48039	4.47279	2.74939	5.94912	1	Confirmed	Bacteria	Verrucomicrobiota	Chlamydiae	Chlamydiales	Simkaniaceae	Unassigned	Unassigned
Water	68	4.11915	4.11756	1.8987	5.59095	1	Confirmed	Bacteria	Proteobacteria	Gammaproteobacteria	KI89A_clade	KI89A_clade	KI89A_clade	uncultured_organism
Water	103	3.98927	4.00097	1.83085	5.46099	0.998999	Confirmed	Bacteria	Proteobacteria	Alphaproteobacteria	Rhodobacterales	Rhodobacteraceae	Actibacterium	Actibacterium_mucosum
Water	96	3.87227	3.86418	2.23612	5.51858	1	Confirmed	Bacteria	Proteobacteria	Alphaproteobacteria	Rhodobacterales	Rhodobacteraceae	Actibacterium	Actibacterium_mucosum
Water	300	3.71025	3.70916	2.12124	5.228	0.998999	Confirmed	Bacteria	Proteobacteria	Alphaproteobacteria	Rhodobacterales	Rhodobacteraceae	Actibacterium	Actibacterium_mucosum
Water	222	3.32855	3.37179	1.41762	4.86685	0.98999	Confirmed	Bacteria	Proteobacteria	Alphaproteobacteria	Rhizobiales	Hyphomicrobiaceae	Filomicrobium	Unassigned
Water	94	3.17282	3.20127	1.34955	5.10462	0.986987	Confirmed	Bacteria	Dadabacteria	Dadabacteriia	Dadabacteriales	Dadabacteriales	Dadabacteriales	uncultured_delta
Water	122	3.0726	3.10189	0.749628	4.68688	0.972973	Confirmed	Bacteria	Proteobacteria	Alphaproteobacteria	Rhodobacterales	Rhodobacteraceae	Unassigned	Unassigned
Water	66	3.06578	3.1026	0.318032	4.39642	0.97998	Confirmed	Bacteria	Cyanobacteria	Cyanobacteriia	Cyanobacteriales	Microcystaceae	SU2_symbiont_group	cyanobacterium_endosymbiont
Water	69	3.06548	3.09471	0.117355	4.62256	0.980981	Confirmed	Bacteria	Proteobacteria	Alphaproteobacteria	Rhodobacterales	Rhodobacteraceae	uncultured	uncultured_Rhodobacterales
Water	428	2.94458	2.98001	0.95544	4.24993	0.971972	Confirmed	Bacteria	Proteobacteria	Alphaproteobacteria	Rhizobiales	Rhizobiaceae	Unassigned	Unassigned
Water	295	2.90911	2.90761	1.07408	4.36606	0.972973	Confirmed	Bacteria	Planctomycetota	Planctomycetes	Pirellulales	Pirellulaceae	Pir4_lineage	Unassigned
Water	356	2.84602	2.89748	0.580434	4.32512	0.956957	Confirmed	Bacteria	Planctomycetota	Planctomycetes	Pirellulales	Pirellulaceae	Pir4_lineage	Unassigned
Water	950	2.81187	2.84808	0.616594	4.34842	0.953954	Confirmed	Bacteria	Chloroflexi	KD4-96	KD4-96	KD4-96	KD4-96	uncultured_Gram-positive
Water	633	2.78521	2.82969	-0.865393	4.2507	0.952953	Confirmed	Bacteria	Proteobacteria	Gammaproteobacteria	HOC36	HOC36	HOC36	uncultured_gamma
Water	282	2.50094	2.53797	0	3.93825	0.878879	Confirmed	Bacteria	Proteobacteria	Gammaproteobacteria	Steroidobacterales	Woeseiaceae	Woeseia	Unassigned
Water	125	2.3687	2.44657	-0.208297	4.07672	0.854855	Confirmed	Bacteria	Proteobacteria	Alphaproteobacteria	Caulobacterales	Hyphomonadaceae	Maricaulis	uncultured_bacterium
Water	689	2.3269	2.36502	-1.001	4.24442	0.846847	Confirmed	Bacteria	Proteobacteria	Alphaproteobacteria	Kordiimonadales	Kordiimonadaceae	Kordiimonas	Unassigned
Water	618	2.31645	2.36463	0.0256612	3.83695	0.870871	Confirmed	Bacteria	Verrucomicrobiota	Chlamydiae	Chlamydiales	Simkaniaceae	Unassigned	Unassigned
Water	74	2.22173	2.27317	-0.0868751	3.73929	0.817818	Confirmed	Bacteria	Verrucomicrobiota	Chlamydiae	Chlamydiales	Simkaniaceae	Unassigned	Unassigned
Water	1375	2.20566	2.26047	-0.577543	4.20467	0.815816	Confirmed	Bacteria	Bacteroidota	Bacteroidia	Flavobacteriales	Cryomorphaceae	Owenweeksia	Unassigned
Water	17	2.04428	2.14253	-0.68736	3.72473	0.746747	Confirmed	Bacteria	Patescibacteria	ABY1	Candidatus_Kerfeldbacteria	Candidatus_Kerfeldbacteria	Candidatus_Kerfeldbacteria	uncultured_bacterium
Water	43	2.02478	2.09096	-1.41571	3.55904	0.768769	Confirmed	Bacteria	Proteobacteria	Gammaproteobacteria	Nitrosococcales	Nitrosococcaceae	AqS1	Unassigned
Water	560	1.98842	2.05143	-0.583312	3.49283	0.736737	Confirmed	Bacteria	Proteobacteria	Alphaproteobacteria	Kiloniellales	Kiloniellaceae	Tistlia	uncultured_Rhodospirillaceae
Water	171	1.96414	2.03208	-0.347196	3.72398	0.700701	Confirmed	Bacteria	Proteobacteria	Alphaproteobacteria	Rhodobacterales	Rhodobacteraceae	Unassigned	Unassigned
Water	59	1.79864	1.87763	-1.60249	3.70151	0.644645	Confirmed	Bacteria	Planctomycetota	Planctomycetes	Pirellulales	Pirellulaceae	Blastopirellula	uncultured_bacterium
Water	512	1.78761	1.88367	-1.40835	3.3691	0.645646	Confirmed	Bacteria	Planctomycetota	Planctomycetes	Pirellulales	Pirellulaceae	Pir4_lineage	uncultured_bacterium
Water	16	1.75335	1.86984	-1.88557	3.4761	0.623624	Confirmed	Bacteria	Planctomycetota	Planctomycetes	Planctomycetales	Gimesiaceae	uncultured	uncultured_bacterium
Water	173	1.69264	1.75953	-1.001	3.14239	0.58959	Confirmed	Bacteria	Proteobacteria	Alphaproteobacteria	Rhodobacterales	Rhodobacteraceae	Unassigned	Unassigned
Water	593	1.65874	1.7212	-1.41705	3.47992	0.572573	Confirmed	Bacteria	Proteobacteria	Alphaproteobacteria	Rhizobiales	Hyphomicrobiaceae	Filomicrobium	uncultured_Alphaproteobacteria
M. Digitata	117	11.3223	11.3745	4.41154	13.2454	1	Confirmed	Bacteria	Planctomycetota	Planctomycetes	Pirellulales	Pirellulaceae	Pir4_lineage	Unassigned
M. Digitata	510	7.01419	7.06445	2.71879	8.64432	0.991992	Confirmed	Bacteria	Proteobacteria	Alphaproteobacteria	Thalassobaculales	Nisaeaceae	OM75_clade	uncultured_Alphaproteobacteria
M. Digitata	256	6.24936	6.31806	1.45481	7.97122	0.98999	Confirmed	Bacteria	Actinobacteriota	Thermoleophilia	Gaiellales	uncultured	uncultured	uncultured_actinobacterium
M. Digitata	599	5.87144	5.92355	2.69621	7.72889	0.984985	Confirmed	Bacteria	Actinobacteriota	Thermoleophilia	Gaiellales	uncultured	uncultured	metagenome
M. Digitata	81	5.75073	5.7657	0.840563	7.79866	0.985986	Confirmed	Bacteria	Proteobacteria	Alphaproteobacteria	Rhodobacterales	Rhodobacteraceae	Roseobacter_clade_CHAB-I-5_lineage	Unassigned
M. Digitata	224	5.17121	5.21605	1.73963	6.85587	0.964965	Confirmed	Bacteria	Proteobacteria	Alphaproteobacteria	Alphaproteobacteria_Incertae_Sedis	Unknown_Family	Unassigned	Unassigned
M. Digitata	103	4.63219	4.69595	0.866337	6.74331	0.93994	Confirmed	Bacteria	Proteobacteria	Alphaproteobacteria	Rhodobacterales	Rhodobacteraceae	Unassigned	Unassigned
M. Digitata	309	4.51472	4.55395	1.78906	6.39216	0.934935	Confirmed	Bacteria	Bacteroidota	Bacteroidia	Chitinophagales	Saprospiraceae	uncultured	uncultured_bacterium
M. Digitata	73	4.50752	4.54812	1.86047	6.50488	0.936937	Confirmed	Bacteria	Planctomycetota	Planctomycetes	Planctomycetales	Rubinisphaeraceae	Rubinisphaera	uncultured_bacterium
M. Digitata	39	4.47251	4.51686	1.18889	6.25011	0.937938	Confirmed	Bacteria	Planctomycetota	Planctomycetes	Planctomycetales	Rubinisphaeraceae	Rubinisphaera	uncultured_bacterium
M. Digitata	478	4.07908	4.13553	1.32434	5.89374	0.913914	Confirmed	Bacteria	Firmicutes	Bacilli	Staphylococcales	Staphylococcaceae	Staphylococcus	Unassigned
M. Digitata	269	3.42555	3.48385	0.99416	5.66469	0.824825	Confirmed	Bacteria	Proteobacteria	Alphaproteobacteria	Rhodobacterales	Rhodobacteraceae	Unassigned	Unassigned
M. Digitata	286	3.13083	3.17797	-1.05239	5.71706	0.742743	Confirmed	Bacteria	Proteobacteria	Alphaproteobacteria	Rhodobacterales	Rhodobacteraceae	Unassigned	Unassigned
M. Digitata	50	2.86878	2.90708	-0.39252	5.03765	0.678679	Confirmed	Bacteria	Chloroflexi	TK17	TK17	TK17	TK17	uncultured_Chloroflexi
M. Digitata	43	2.79314	2.84211	-0.269416	4.80857	0.661662	Confirmed	Bacteria	Proteobacteria	Alphaproteobacteria	Caulobacterales	Hyphomonadaceae	uncultured	Unassigned
M. Digitata	678	2.56313	2.61613	-1.001	4.37318	0.628629	Confirmed	Bacteria	Verrucomicrobiota	Verrucomicrobiae	Methylacidiphilales	Methylacidiphilaceae	uncultured	Unassigned
S. glaucum	24	11.9919	12.0763	4.55062	14.4967	1	Confirmed	Bacteria	Proteobacteria	Gammaproteobacteria	Cellvibrionales	Porticoccaceae	Unassigned	Unassigned
S. glaucum	43	6.29251	6.34914	2.43884	8.44466	0.984985	Confirmed	Bacteria	Planctomycetota	Planctomycetes	Planctomycetales	Rubinisphaeraceae	SH-PL14	uncultured_bacterium
S. glaucum	66	5.7971	5.82682	1.76429	7.98952	0.972973	Confirmed	Bacteria	Firmicutes	Bacilli	Staphylococcales	Staphylococcaceae	Staphylococcus	Unassigned
S. glaucum	310	5.05927	5.09613	0.769969	6.81305	0.948949	Confirmed	Bacteria	Proteobacteria	Gammaproteobacteria	Unassigned	Unassigned	Unassigned	Unassigned
S. glaucum	81	4.67125	4.70889	0.804964	6.75068	0.91992	Confirmed	Bacteria	Bacteroidota	Bacteroidia	Flavobacteriales	Flavobacteriaceae	Ulvibacter	Unassigned
S. glaucum	23	4.37557	4.41011	0.302924	6.8147	0.905906	Confirmed	Bacteria	Planctomycetota	Planctomycetes	Pirellulales	Pirellulaceae	Bythopirellula	uncultured_bacterium
S. glaucum	410	4.17104	4.20353	1.12498	5.86602	0.884885	Confirmed	Bacteria	Proteobacteria	Alphaproteobacteria	Rickettsiales	Rickettsiaceae	Candidatus_Megaira	uncultured_bacterium
S. glaucum	65	3.71521	3.7714	-0.358604	6.34222	0.823824	Confirmed	Bacteria	Bacteroidota	Bacteroidia	Flavobacteriales	Flavobacteriaceae	Aquibacter	uncultured_bacterium
S. glaucum	91	3.61405	3.70306	0.0362972	5.80315	0.792793	Confirmed	Bacteria	Proteobacteria	Alphaproteobacteria	Rhodobacterales	Rhodobacteraceae	Unassigned	Unassigned
S. glaucum	685	3.49744	3.56896	0.625375	5.65862	0.785786	Confirmed	Bacteria	Proteobacteria	Alphaproteobacteria	Rhizobiales	Hyphomicrobiaceae	Filomicrobium	uncultured_bacterium
S. glaucum	300	3.4907	3.54533	0.157957	5.62014	0.781782	Confirmed	Bacteria	Proteobacteria	Alphaproteobacteria	Unassigned	Unassigned	Unassigned	Unassigned
S. glaucum	1461	3.33734	3.415	0.0662859	5.73369	0.745746	Confirmed	Bacteria	Proteobacteria	Alphaproteobacteria	Rhodobacterales	Rhodobacteraceae	Unassigned	Unassigned
S. glaucum	95	3.30801	3.33513	-0.0277219	5.51286	0.742743	Confirmed	Bacteria	Patescibacteria	Parcubacteria	Candidatus_Kaiserbacteria	Candidatus_Kaiserbacteria	Candidatus_Kaiserbacteria	uncultured_organism
S. glaucum	535	3.06941	3.12885	-0.156178	4.94391	0.707708	Confirmed	Bacteria	Verrucomicrobiota	Chlamydiae	Chlamydiales	Simkaniaceae	uncultured	Unassigned
S. glaucum	90	3.02869	3.10319	-0.457088	5.41751	0.661662	Confirmed	Bacteria	Firmicutes	Bacilli	Staphylococcales	Staphylococcaceae	Staphylococcus	Unassigned
S. glaucum	227	3.0262	3.08846	-1.001	4.63882	0.705706	Confirmed	Bacteria	Proteobacteria	Gammaproteobacteria	Burkholderiales	Methylophilaceae	Methylotenera	uncultured_beta
S. glaucum	162	2.95311	3.00524	-0.956205	5.21516	0.653654	Confirmed	Bacteria	Proteobacteria	Gammaproteobacteria	BD7-8	BD7-8	BD7-8	Unassigned
S. glaucum	1687	2.87864	2.92123	-1.36693	4.60356	0.65966	Confirmed	Bacteria	Patescibacteria	ABY1	Unassigned	Unassigned	Unassigned	Unassigned
Chondrilla sp.	56	10.9463	10.9775	7.48443	13.0753	1	Confirmed	Bacteria	Actinobacteriota	Actinobacteria	Corynebacteriales	Mycobacteriaceae	Mycobacterium	Unassigned
Chondrilla sp.	180	10.504	10.5074	7.28768	12.6487	1	Confirmed	Bacteria	Proteobacteria	Alphaproteobacteria	Rhodobacterales	Rhodobacteraceae	Limibaculum	Unassigned
Chondrilla sp.	92	7.41274	7.44439	5.32449	9.03532	1	Confirmed	Bacteria	Proteobacteria	Gammaproteobacteria	Legionellales	Legionellaceae	Unassigned	Unassigned
Chondrilla sp.	28	7.31421	7.35586	5.17779	9.04002	1	Confirmed	Bacteria	Proteobacteria	Alphaproteobacteria	Rhodobacterales	Rhodobacteraceae	Unassigned	Unassigned
Chondrilla sp.	910	6.57987	6.59017	4.90324	8.45046	1	Confirmed	Bacteria	Proteobacteria	Alphaproteobacteria	Rhizobiales	Hyphomicrobiaceae	Unassigned	Unassigned
Chondrilla sp.	259	5.15835	5.17247	2.6065	6.98579	0.98999	Confirmed	Bacteria	Proteobacteria	Alphaproteobacteria	Kiloniellales	Kiloniellaceae	uncultured	Unassigned
Chondrilla sp.	6	5.06577	5.0867	2.87149	6.7974	0.994995	Confirmed	Bacteria	Proteobacteria	Alphaproteobacteria	Puniceispirillales	Puniceispirillales_Incertae_Sedis	Constrictibacter	uncultured_marine
Chondrilla sp.	320	3.82872	3.8889	1.70966	5.69627	0.952953	Confirmed	Bacteria	Patescibacteria	ABY1	Candidatus_Uhrbacteria	Candidatus_Uhrbacteria	Candidatus_Uhrbacteria	uncultured_bacterium
Chondrilla sp.	71	3.59555	3.61077	0.798306	5.3853	0.923924	Confirmed	Bacteria	Verrucomicrobiota	Verrucomicrobiae	Verrucomicrobiales	DEV007	DEV007	uncultured_bacterium
Chondrilla sp.	319	3.34409	3.40802	0.674696	5.06951	0.880881	Confirmed	Bacteria	Proteobacteria	Alphaproteobacteria	Rhodobacterales	Rhodobacteraceae	Unassigned	Unassigned
Chondrilla sp.	45	3.34226	3.37491	1.14095	5.57517	0.888889	Confirmed	Bacteria	Bacteroidota	Bacteroidia	Cytophagales	Cyclobacteriaceae	Marinoscillum	uncultured_Flammeovirgaceae
Chondrilla sp.	82	3.33458	3.38527	0.237544	5.14045	0.876877	Confirmed	Bacteria	Proteobacteria	Alphaproteobacteria	Rhizobiales	Hyphomicrobiaceae	Filomicrobium	Unassigned
Chondrilla sp.	26	3.23407	3.28959	0.767368	4.92849	0.862863	Confirmed	Bacteria	Proteobacteria	Gammaproteobacteria	Burkholderiales	Nitrosomonadaceae	IS-44	uncultured_proteobacterium
Chondrilla sp.	118	3.02795	3.07456	0.0837837	5.01853	0.825826	Confirmed	Bacteria	Proteobacteria	Gammaproteobacteria	BD7-8	BD7-8	BD7-8	uncultured_bacterium
Chondrilla sp.	81	3.00218	3.06702	0.313804	4.9644	0.800801	Confirmed	Bacteria	Patescibacteria	ABY1	Candidatus_Uhrbacteria	Candidatus_Uhrbacteria	Candidatus_Uhrbacteria	uncultured_bacterium
Chondrilla sp.	8	2.34505	2.3848	-0.95646	4.44139	0.620621	Confirmed	Bacteria	Proteobacteria	Alphaproteobacteria	Rhizobiales	Rhizobiaceae	Unassigned	Unassigned
Chondrilla sp.	29	2.23906	2.30759	-1.001	3.7807	0.576577	Confirmed	Bacteria	Planctomycetota	Planctomycetes	Pirellulales	Pirellulaceae	Rhodopirellula	Unassigned
